# The CovR regulatory network drives the evolution of Group B *Streptococcus* virulence

**DOI:** 10.1101/2021.01.25.428120

**Authors:** Maria-Vittoria Mazzuoli, Maëlle Daunesse, Hugo Varet, Isabelle Rosinski-Chupin, Rachel Legendre, Odile Sismeiro, Myriam Gominet, Pierre-Alexandre Kaminski, Philippe Glaser, Claudia Chica, Patrick Trieu-Cuot, Arnaud Firon

## Abstract

Virulence of the neonatal pathogen Group B *Streptococcus* depends on the master regulator CovR. Inactivation of CovR leads to large-scale transcriptome remodeling and impairs almost every step of the interaction between the pathogen and the host. However, comparative analyses suggested a plasticity of the CovR signalling pathway in clinical isolates, probably due to the host selective pressure and leading to phenotypic heterogeneity in the bacterial population. Here, we characterize the CovR regulatory network in a strain representative of the hypervirulent lineage responsible of the majority of late-onset meningitidis. Genome-wide binding and transcriptome analysis demonstrated that CovR acts as a direct and global repressor of virulence genes, either as a primary regulator or with specialized co-regulators. Remarkably, CovR directly regulates genes of the pan-genome, including the two specific hypervirulent adhesins and horizontally acquired genes, as well as core-genes showing mutational biases in the population. Parallel analysis of the CovR network in a second isolate links strain-specificities to micro-evolutions in CovR-regulated promoters and to broad difference due to variability in CovR activation by phosphorylation. Our results highlight the direct, coordinated, and strain-specific regulation of virulence genes by CovR. This intra-species evolution of the signalling network reshapes bacterial-host interactions, increasing the potential for adaptation and the emergence of clone associated with specific diseases.
