## Supplementary Tables for "The CovR regulatory network drives the evolution of Group B *Streptococcus* virulence": Sup Table S2.xlsx

### Sheet: Sup Table S2A
Table S2A: CovR binding on the BM110 chromosome (with 50 ng/ml aTc, FE > 4 and IDR < 0.05)
(1) Green = Manually corrected summit position after peak visualisation; Orange = peaks located in intergenic regions with divergent genes. Manually selected genes after visualisation of RNA-seq data.
(2) Blue = Summit position between -200 and +100 bp of the nearest start codon or between -100 and + 100 bp of the nearest TSS, N/D no TSS detected
(3) Grey shading = atypical peaks localized inside ORFs, in intergenic region, or in prophages.
(4) Grey = allelic variants or truncated homologues in the NEM316 reference genome; N/D : no homologue detected (synteny and primary sequence)
Peak Ids	Mean FE	Max Log10 pvalue	Summit Position (1)	Distance from ATG (2)	Distance from TSS (2)	ATG coordinate	TSS coordinate	Gene Ids (2)	TSS ID (2)	Number of genes in Transcriptional Units (TU)	Gene in TU (3)	Genes included in TU	General function in TU	NEM316 homologue (4)
BM50_061	3.98767	2290	547264	850	>250	546414	N/A	BQ8897_RS03235	N/A	3	Inside (BQ8897_RS03225-BQ8897_RS03235)		cell division protein FtsQ	gbs0524
BM50_059	4.0045	1600	1841799	568	>250	1841231	N/A	N/A	N/A	1	intergenic (BQ8897_RS09725-BQ8897_RS09730)		In 3' of divergent ORFs	(gbs1868-gbs1869)
BM50_049	4.37318	2822.86	2.0946e+06	275.5	>250	2094326	N/A	BQ8897_RS11010	N/A	1	inside (BQ8897_RS11010)		prophage gene, integrase	GBS_RS10790
BM50_027	5.96997	5977.36	1746505	228	>250	1746277	N/A	BQ8897_RS09175	N/A	1	Inside prophage (BQ8897_RS09175)		Phage protein - HNH endonuclease	N/D
BM50_028	5.96422	4526	1066465	203	>250	1066262	N/A	BQ8897_RS05755	N/A	1	BQ8897_RS05755		hypothetical protein (type VII secretion locus)	N/D
BM50_046	4.51079	3106.92	1.90928e+06	61.5	>250	1909214	N/A	BQ8897_RS10030	N/A	2	BQ8897_RS10030-BQ8897_RS10025	AdcAII-ShtII	Zinc acquisition (Sht-family) and Pneumococcal-type histidine triad protein (lmb-family), lipoprotein	gbs1926
BM50_014	6.62964	4514.61	715094	52	>250	715419	N/A	BQ8897_RS04140	N/A	4	BQ8897_RS04140-BQ8897_RS04155	ScpB4A	LPxTG Serine protease (S8 family, C5a peptidase-like) and Secreted small protein	N/D
BM50_008	7.026	4728.12	1.25129e+06	35.5	>250	1251256	N/A	BQ8897_RS06675	N/A	1	BQ8897_RS06675		TDT family transporter - framshifted	gbs1287
BM50_060	3.99808	2526.75	298509	26	>250	298483	N/A	BQ8897_RS01845	N/A	4	Inside (BQ8897_RS01835-BQ8897_RS01850)		hypothetical proteins - near 3' end of Tn916	gbs0228
BM50_011	6.9713	4432.98	1.28225e+06	25.5	>250	1282222	N/A	BQ8897_RS06780	N/A	1	transposase (BQ8897_RS06780)	(ScpB)	ISLre2 transposase in 5' of ScpB (LPxTG) - lmb locus	GBS_RS06915
BM50_001	8.0593	6881.43	826725	0	>250	826725	N/A	BQ8897_RS04650	N/A	3	BQ8897_RS04650-BQ8897_RS04660		ABC transporter (putative Amino acid transport and metabolism)	gbs0794
BM50_042	4.68334	3095.62	1.25512e+06	-26.5	>250	1255149	N/A	BQ8897_RS06680	N/A	1	BQ8897_RS06680	SapA	LPxTG Glycoside hydrolase (alpha-glycan degradation, pullulanase)	gbs1288
BM50_056	4.21187	2020.5	453894	-48.5	>250	453942	N/A	BQ8897_RS02735	N/A	1	BQ8897_RS02735	PbsP	LPxTG Adhesin	gbs0428
BM50_044	4.61402	2170.33	1.1979e+06	-62.5	>250	1197962	N/A	BQ8897_RS06420	N/A	(16)	Inside (BQ8897_RS06470-BQ8897_RS06395)	Csp operon	Inside capsule operon	gbs1237,1
BM50_012	6.69542	4068.47	886417	-145	>250	886562	N/A	BQ8897_RS04945	N/A	2	BQ8897_RS04945-BQ8897_RS04950	FbsB	Secreted adhesin	gbs0850
BM50_021	6.36778	4212.93	221688	-166.5	>250	221855	N/A	BQ8897_RS01410	N/A	1	BQ8897_RS01410		Secreted DNA/RNA non-specific endonuclease - frameshifted	gbs0153
BM50_019	6.42187	5927.23	1.87064e+06	-228.5	>250	1870870	N/A	BQ8897_RS09870	N/A	1	BQ8897_RS09870		Putative secreted protein (ATG miss-annotation) - no significant domain	gbs1895
BM50_045	4.5734	2593.88	1191746	-970	>250	1192716	N/A	BQ8897_RS06395	N/A	16	Inside (BQ8897_RS06470-BQ8897_RS06395)	Csp operon	Inside capsule operon	gbs1233
BM50_018	6.49916	4329.63	326070	175.5	201.5	325895	325869	BQ8897_RS02070	b0127	1	Inside (BQ8897_RS02070)		Uncharacterized - Putative isoprenylcysteine carboxyl methyltransferase	gbs0257
BM50_054	4.23684	2818.05	2031134	59	115	2031075	2031019	BQ8897_RS10685	b0960	2	BQ8897_RS10685-BQ8897_RS106		Glycosyl transferases (Cell surface lipooligosaccharide modification)	gbs2015
BM50_009	6.98141	6235.96	1.09325e+06	151.5	91.5	1093096	1093156	BQ8897_RS05875	b0500	1	BQ8897_RS05875	FbsA	LPXTG adhesin	gbs1087
BM50_032	5.56983	3454	1460971	133	91	1460838	1460880	BQ8897_RS07620	b0675	2	BQ8897_RS07620-BQ8897_RS07625	ScpB4B	LPxTG Serine protease (S8 family, C5a peptidase-like) - frameshifted	instead of the PI-2a locus (gbs1513-gbs1529)
BM50_035	5.45877	2007.4	1667007	111	86	1666896	1666921	BQ8897_RS08745	b0792	1	BQ8897_RS08745	SecA	preprotein translocase subunit SecA	gbs1731
BM50_031	5.64309	5797.24	2007691	-41	71	2007732	2007620	BQ8897_RS10610	b0951	1	BQ8897_RS10610		DNA topology modulation protein - Proximal to CAMP factor with a signal in the no-aTc control	gbs2001
BM50_022	6.33193	4354.08	686798	180.5	40.5	686618	686758	BQ8897_RS03990	b0309	8	BQ8897_RS03990-BQ8897_RS03985 + BQ8897_RS03995-BQ8897_RS04020	Pil-1 operon	LPxTG PI-1 operon and regulator	gbs0627
BM50_040	5.06315	3401	1.66173e+06	71.5	40.5	1661661	1661692	BQ8897_RS08725	b0790	1	BQ8897_RS08725		Secreted protein - CHAP domain-containing protein (peptidase) - surface antigen	gbs1727
BM50_026	6.08488	3562.52	1.05564e+06	79.5	36.5	1055565	1055608	BQ8897_RS05695	b0490	4	BQ8897_RS05695-BQ8897_RS05680		ABC transporter (predicted ferrichrome transporter btuC)	gbs1045
BM50_055	4.23397	2299.58	190664	90	29	190574	190635	BQ8897_RS01270	b0073	1	BQ8897_RS01270		Secreted small peptide	GBS_RS
BM50_038	5.21755	4321.85	1949732	35	28	1949697	1949704	BQ8897_RS10265	b0931	1	Inside prophage (BQ8897_RS10265)		Phage protein - 3' of LpxB (LPxTG)	N/D
BM50_004	7.24982	4690.2	480090	-51	23	480141	480113	BQ8897_RS02910	N/A	1	BQ8897_RS02910	ScpB2	LPxTG Serine protease (S8 family, C5a peptidase-like) - frameshifted	gbs0451
BM50_051	4.33672	2227.55	703112	-267.5	18.5	703379	703093	BQ8897_RS04080	b0313	12	BQ8897_RS04080-BQ8897_RS04135	Cyl operon	ß-hemolysin/cytotoxin synthesis and transport	gbs0644
BM50_030	5.65877	3938.38	1243134	65	16	1243069	1243118	BQ8897_RS06630	b0574	1	BQ8897_RS06630		hypothetical protein	gbs1279
BM50_015	6.61357	4794.44	1567006	39	14	1566967	1566992	BQ8897_RS08205	b0735	6	BQ8897_RS08205-BQ8897_RS08180		ABC transporter (branched-chain amino acid ABC transporter)	gbs1632
BM50_010	6.97746	4930.44	1229151	48	11	1229103	1229140	BQ8897_RS06570	b0566	2	BQ8897_RS06570-BQ8897_RS06565		Uncharacterized - Similarities with gram-negative EP-CTERM/exosortase system	gbs1267
BM50_007	7.07617	5351.88	1045043	40	11	1045003	1045032	BQ8897_RS05655	b0487	1	BQ8897_RS05655		Uncharacterized membrane protein - Related to Abx1 (CovS regulator)	gbs1037
BM50_023b	6.32683	N/A	434180	-40	11	434220	434169	BQ8897_RS02625	b0186	1	BQ8897_RS02625		Secreted small protein	gbs0358
BM50_002	7.68545	6405.38	1795945	38	6	1795907	1795939	BQ8897_RS09515	b0855	4	BQ8897_RS09515-BQ8897_RS09500		3 x peptides (1 secreted and 2 cytoplasmic) and an uncharacterized proteins	gbs1829
BM50_020	6.40392	5238.17	1855618	35	5	1855583	1855613	BQ8897_RS09785	b0888	1	BQ8897_RS09785	PepO	Cytoplasmic endopeptidase, Peptidase family M13	gbs1879
BM50_050	4.34722	2055.33	1.09224e+06	54.5	0.5	1092184	1092238	BQ8897_RS05870	b0499	1	BQ8897_RS05870		aspartate-semialdehyde dehydrogenase	gbs1086
BM50_047	4.44311	2067.2	509210	36.5	-5.5	509174	509216	BQ8897_RS03040	b0226	1	BQ8897_RS03040		class I SAM-dependent methyltransferase - frameshifted	gbs0486
BM50_003	7.6657	5866.64	957590	N/A	-7.5	N/A	957598	as_TracRNA	b0442	1	as_TracRNA	TracRNA	CrsipR locus - antisens of TracRNA	as_TracRNA
BM50_005	7.19767	4630.92	700060	-94	-8	700154	700068	BQ8897_RS04060	b0312	4	BQ8897_RS04060-BQ8897_RS04075		ABC transporter (ABC-2 family) - internal stop	gbs0641
BM50_034	5.48613	3078.58	1.28044e+06	201.5	-14.5	1280234	1280450	BQ8897_RS06775	b0587	1	BQ8897_RS06775	ScpB	LPxTG Serine protease (C5a peptidase)	gbs1308
BM50_053	4.26349	2291.94	1.833e+06	174.5	-14.5	1832826	1833015	BQ8897_RS09685	b0874	1	BQ8897_RS09685		PTS sugar transporter subunit IIC	gbs1860
BM50_023	6.32683	3886.98	434985	-48	-16	435033	435001	BQ8897_RS02635	b0188	2	BQ8897_RS02635-BQ8897_RS02640		ABC transporter - near end of a mobile element	gbs0359
BM50_048	4.37448	2244.43	732561	-100	-18	732661	732579	BQ8897_RS04215	b0316	1	BQ8897_RS04215	NucA	Secreted DNA/RNA non-specific endonuclease	gbs0661
BM50_006	7.18479	4616.36	821886	-54.5	-21.5	821941	821908	BQ8897_RS04625	b0371	1	BQ8897_RS04625	(FbsC)	Uncharacterized membrane protein - putative readtrought with FbsC (LPxTG)	gbs0790
BM50_017	6.50339	4528.26	761154	-81.5	-33.5	761235	761187	BQ8897_RS04335	b0335	1	BQ8897_RS04335		DNA-binding response regulator (orphan)	gbs0685
BM50_029	5.72237	3747.46	1543402	48	-46	1543354	1543448	BQ8897_RS08070	b0723	6	BQ8897_RS08070-BQ8897_RS08045		pppK operon - Uncharacterized - polyphosphate kinase putative	gbs1609
BM50_052	4.27718	2123.64	256274	-126	-56	256400	256330	BQ8897_RS01590	b0103	1	BQ8897_RS01590		PTS sugar transporter subunit IIBC	gbs0189
BM50_016	6.58535	4557.59	1.39287e+06	-83.5	-59.5	1392952	1392928	BQ8897_RS07330	b0646	4	BQ8897_RS07330-BQ8897_RS07345	FhuCDBG	ABC transporter (siderophore-dependent iron acquisition system)	gbs1462
BM50_043	4.66317	2886.38	251046	-110.5	-65.5	251157	251112	BQ8897_RS01565	b0102	5	BQ8897_RS01565-BQ8897_RS01585		ABC transporter	gbs0184
BM50_036	5.30873	3703.55	1929765	5	-72	1929760	1929837	BQ8897_RS10135	b0920	2	BQ8897_RS10135-BQ8897_RS10130	RgfAC	Two-component system	gbs1944
BM50_025	6.1169	4216.36	445439	60	-75	445379	445514	BQ8897_RS02690	b0191	1	BQ8897_RS02690		Secreted small protein - Related to lipase and esterase - Lipoprotein putative	gbs0419
BM50_037	5.23469	3021.58	1.84772e+06	-105.5	-79.5	1847824	1847798	BQ8897_RS09755	b0885	2	BQ8897_RS09755-BQ8897_RS09760		Oxidative stress defense, peroxiredoxin (alkylhydroperoxide reductase subunits C and H)	gbs1874
BM50_033	5.54483	2950.1	1377239	170	-89	1377069	1377328	BQ8897_RS07245	b0635	10	BQ8897_RS07245-BQ8897_RS07200	Srr2 operon	LPxTG adhesin synthesis and maturation	N/D
BM50_041	5.06135	2598.32	1.44804e+06	-123.5	-90.5	1448163	1448130	BQ8897_RS07585	b0670	3	BQ8897_RS07585-BQ8897_RS07595		ABC transporter (sugar transporter putative)	gbs1510
BM50_013	6.65521	5955.65	64525	-127	-92	64652	64617	BQ8897_RS00415	b0021	1	BQ8897_RS00415		Transcriptional regulator (XRE family) - specific lignad binding domain	gbs0048
BM50_057	4.14434	1752.66	999377	-132	-99	999509	999476	BQ8897_RS05445	b0464	1	BQ8897_RS05445	Nox	NADH oxidase	gbs0946
BM50_039	5.16446	2793	436669	-183	-152	436852	436821	BQ8897_RS02645	b0189	2	BQ8897_RS02645-BQ8897_RS02650		Phosphotransferase and methyltransferase	gbs0411
BM50_024	6.31499	6295.54	2.03599e+06	-128.5	-210.5	2036117	2036199	BQ8897_RS10700	b0963	1	BQ8897_RS10700	HvgA	Specific hypervirulent adhesin	gbs2018
BM50_058	4.09516	2417	2054736	315	>250	2054421	2054421	BQ8897_RS10790	N/A	1	Inside (BQ8897_RS10790)		peroxide stress protein YaaA (iron and hydogen peroxide resistance)	gbs2036

### Sheet: Supp Table S2B
Table S2B: Transcriptional changes associated to CovR binding peaks
(1) red : up-regulated gene (Log2 FC > 1); green : down-regulated gene (Log2 FC < -1); ns = not significant (adjusted p-value > 0.005)
Peak ID	ChIP-seq Mean FE	NCBI_ID	Number of genes in Transcriptional Units (TU)	Log2 FC D53A (2)	Log2 FC ∆covR (2)	Adjusted p-value D53A (2)	Adjusted p-value ∆covR (2)	Genes included in TU	NCBI_Product_annotation	General function in TU
Direct CovR regulon (Binding + transcription in CovRD53A and ∆covR)
BM50_055	4.23397	BQ8897_RS01270	1	7.547	7.545	0	0		hypothetical protein	Secreted small peptide
BM50_023b	6.32683	BQ8897_RS02625	1	5.069	4.95	3.74192e-230	0		hypothetical protein	Secreted small protein
BM50_025	6.1169	BQ8897_RS02690	1	6.834	4.891	0	6.27405e-81		alpha/beta hydrolase	Secreted small protein - Related to lipase and esterase - Lipoprotein putative
BM50_056	4.21187	BQ8897_RS02735	1	1.114	1.888	0.000202086	5.26542e-14	pbsP	YSIRK signal domain/LPXTG anchor domain surface protein	LPxTG Adhesin
BM50_004	7.24982	BQ8897_RS02910	1	5.802	4.952	0	0	scpB2	NA	LPxTG Serine protease (S8 family, C5a peptidase-like) - frameshifted
BM50_047	4.44311	BQ8897_RS03040	1	2.953	3.266	0	0		NA	class I SAM-dependent methyltransferase - frameshifted
		BQ8897_RS03985		3.286	3.338	3.6641e-118	3.82662e-103		NA
BM50_022	6.33193	BQ8897_RS03990	2	3.369	3.274	0	7.0967e-185	ape1	YSIRK-targeted surface antigen transcriptional regulator	LPxTG PI-1 regulator
		BQ8897_RS03995	6	2.969	2.768	1.04407e-169	1.29973e-165	pil1b	cell wall surface anchor protein	LPxTG PI-1 operon
		BQ8897_RS04000		3.279	3.103	7.88506e-67	2.78815e-41	pil1c	hypothetical protein
		BQ8897_RS04005		2.904	3.062	2.3624e-41	1.10785e-52		class C sortase
		BQ8897_RS04010		2.926	2.87	6.47652e-15	9.16772e-24		class C sortase
		BQ8897_RS04015		2.759	2.499	3.73059e-73	8.15956e-88	pil1a	cell wall surface anchor protein
		BQ8897_RS04020		2.547	2.272	6.24699e-36	5.69578e-17		class C sortase
BM50_051	4.33672	BQ8897_RS04080	12	4.53	4.624	1.06344e-144	0	cylX	hypothetical protein	cyl operon - ß-hemolysin/cytotoxin synthesis and transport
		BQ8897_RS04085		4.559	4.698	2.32323e-67	0	cylD	hypothetical protein
		BQ8897_RS04090		4.371	4.663	1.9933e-154	0	cylG	SDR family oxidoreductase
		BQ8897_RS04095		4.687	4.837	9.49057e-130	2.5058e-219	acpC	acyl carrier protein
		BQ8897_RS04100		4.424	4.894	8.91703e-154	0	cylZ	beta-hydroxyacyl-ACP dehydratase
		BQ8897_RS04105		4.57	4.853	8.27478e-195	0	cylA	ABC transporter ATP-binding protein
		BQ8897_RS04110		4.538	4.815	1.39058e-208	0	cylB	ABC transporter permease
		BQ8897_RS04115		4.419	4.81	5.67743e-293	0	cylE	hypothetical protein
		BQ8897_RS04120		4.477	4.662	3.22567e-285	0	cylF	aminomethyl transferase family protein
		BQ8897_RS04125		4.453	4.536	0	0	cylI	hypothetical protein
		BQ8897_RS04130		4.316	4.488	0	0	cylJ	hypothetical protein
		BQ8897_RS04135		4.342	4.416	0	5.6463e-250	cylK	hypothetical protein
BM50_014	6.62964	BQ8897_RS04140	4	1.756	1.175	0.000413458	5.7542e-05		hypothetical protein	LPxTG Serine protease (S8 family, C5a peptidase-like) and Secreted small protein - mobile element
		BQ8897_RS04145		1.634	1.193	4.71578e-14	2.07862e-08		hypothetical protein
		BQ8897_RS04150		1.686	1.207	4.85841e-31	2.85543e-21	scpB4A	peptidase S8
		BQ8897_RS04155		1.841	1.298	7.52753e-41	7.99283e-21		NA
BM50_048	4.37448	BQ8897_RS04215	1	4.763	2.674	3.12838e-188	2.29884e-19	nucA	DNA/RNA non-specific endonuclease	Secreted DNA/RNA non-specific endonuclease
BM50_006	7.18479	BQ8897_RS04625	1	2.561	2.543	3.40673e-75	4.11863e-296	(fbsC)	membrane protein	Uncharacterized membrane protein - putative readtrought with FbsC (LPxTG)
BM50_001	8.0593	BQ8897_RS04650	3	2.237	2.274	1.22595e-16	2.02996e-33		ABC transporter ATP-binding protein	ABC transporter (putative Amino acid transport and metabolism)
		BQ8897_RS04655		1.996	2.011	9.72661e-26	4.80469e-39		ABC transporter permease
		BQ8897_RS04660		1.965	1.812	1.90335e-20	3.77604e-27		hypothetical protein
BM50_012	6.69542	BQ8897_RS04945	2	7.36	8.381	0	0	fbsB	hypothetical protein	Secreted adhesin
		BQ8897_RS04950		6.953	8.046	1.95215e-149	0		hypothetical protein
BM50_007	7.07617	BQ8897_RS05655	1	3.363	2.747	9.57388e-232	0		CPBP family intramembrane metalloprotease	Uncharacterized membrane protein - Related to Abx1 (CovS regulator)
BM50_009	6.98141	BQ8897_RS05875	1	4.498	3.851	2.73657e-46	5.36561e-39	fbsA	fibronectin-binding protein	LPXTG adhesin
BM50_034	5.48613	BQ8897_RS06775	1	1.969	1.502	8.78382e-34	1.21877e-30	scpB	peptidase C5	LPxTG Serine protease (C5a peptidase)
		BQ8897_RS08045		6.363	7.242	2.11542e-88	1.76967e-159		hypothetical protein
		BQ8897_RS08050		6.357	6.962	0	0		glycosyltransferase family 2 protein
		BQ8897_RS08055		6.286	6.977	0	0		hypothetical protein
		BQ8897_RS08060		6.371	7.005	0	0		hypothetical protein
		BQ8897_RS08065		6.528	6.99	3.39932e-220	0		DUF4956 domain-containing protein
BM50_029	5.72237	BQ8897_RS08070	6	6.353	7.046	1.43727e-276	0		VTC domain-containing protein	pppK operon - Uncharacterized - polyphosphate kinase putative
		BQ8897_RS10130		1.909	2.237	2.1349e-48	2.77432e-90	rgfC	GHKL domain-containing protein
BM50_036	5.30873	BQ8897_RS10135	2	2.232	2.004	1.7592e-32	6.08359e-72	rgfA	DNA-binding response regulator	Two-component system
BM50_024	6.31499	BQ8897_RS10700	1	7.951	7.202	0	0	hvgA	pathogenicity protein	Specific hypervirulent adhesin
BM50_020	6.40392	BQ8897_RS09785	1	3.266	2.453	0	1.50452e-146	pepO	endopeptidase	Cytoplasmic endopeptidase, Peptidase family M13
BM50_019	6.42187	BQ8897_RS09870	1	6.34	6.605	1.04862e-191	1.6094e-219		hypothetical protein	Putative secreted protein (ATG miss-annotation) - no significant domain
Binding + transcription in ∆covR only
BM50_013	6.65521	BQ8897_RS00415	1	ns	2.166	ns	1.41204e-40		XRE family transcriptional regulator	Transcriptional regulator (XRE family)
BM50_052	4.27718	BQ8897_RS01590	1	ns	7.701	ns	0		PTS trehalose transporter subunit IIBC	PTS sugar transporter subunit IIBC
BM50_005	7.19767	BQ8897_RS04060	4	0.576	1.21	0.00286144	5.67494e-13		hypothetical protein	ABC transporter (ABC-2 family) - internal stop -
		BQ8897_RS04065		0.676	1.288	6.21098e-09	1.73239e-16		ABC transporter ATPase
		BQ8897_RS04070		0.644	1.395	0.000910053	7.72591e-23		antibiotic ABC transporter permease
		BQ8897_RS04075		ns	1.526	ns	1.18988e-17		multidrug ABC transporter permease
BM50_017	6.50339	BQ8897_RS04335	1	0.738	3.632	0.000441867	9.19294e-185		DNA-binding response regulator	DNA-binding response regulator (orphan)
		BQ8897_RS05680		ns	1.542	ns	7.7874e-86		ferrichrome ABC transporter substrate-binding protein
		BQ8897_RS05685		ns	1.725	ns	2.44111e-71		iron ABC transporter ATP-binding protein
		BQ8897_RS05690		ns	2.081	ns	5.75784e-26		hypothetical protein
BM50_026	6.08488	BQ8897_RS05695	4	ns	1.879	ns	9.12926e-60		iron ABC transporter permease	ABC transporter (predicted ferrichrome transporter btuC)
BM50_050	4.34722	BQ8897_RS05870	1	-0.901	2.204	1.1553e-16	1.7918e-26		aspartate-semialdehyde dehydrogenase	aspartate-semialdehyde dehydrogenase
BM50_030	5.65877	BQ8897_RS06630	1	-0.9	2.995	3.96539e-37	2.97476e-177		hypothetical protein	hypothetical protein
		BQ8897_RS07200		0.8	3.266	1.68931e-11	7.13441e-181		glycosyl transferase family 8
		BQ8897_RS07205		0.82	3.081	4.79995e-15	0		hypothetical protein
		BQ8897_RS07210		0.92	3.283	0.000165781	1.23006e-94		accessory Sec system glycosyltransferase GtfB
		BQ8897_RS07215		0.839	3.157	1.28067e-17	3.94675e-172		accessory Sec system glycosyltransferase GtfA
		BQ8897_RS07220		0.857	3.199	1.14236e-19	1.89256e-221		accessory Sec system translocase SecA2
		BQ8897_RS07225		1.016	3.245	2.54678e-06	4.52368e-146		accessory Sec system protein Asp3
		BQ8897_RS07230		0.971	3.221	2.11576e-13	1.06743e-146		accessory Sec system protein Asp2
		BQ8897_RS07235		0.956	3.347	3.2959e-06	2.39435e-220		accessory Sec system protein Asp1
		BQ8897_RS07240		1.082	3.504	1.64225e-14	7.63478e-241		accessory Sec system protein translocase subunit SecY2
BM50_033	5.54483	BQ8897_RS07245	10	0.918	3.56	6.91191e-29	8.4049e-89	srr2	cell wall anchor protein	srr2 operon - LPxTG adhesin synthesis and maturation
		BQ8897_RS10025		ns	1.41	ns	3.08597e-07	shtII	histidine triad protein	Pneumococcal-type histidine triad protein (lmb-family), lipoprotein
BM50_046	4.51079	BQ8897_RS10030	2	ns	1.819	ns	1.08098e-06	adcAII	adhesion protein	Zinc acquisition and complement evasion (Sht-family)
Binding + transcription in CovR D53A only
BM50_057	4.14434	BQ8897_RS05445	1	1.251	0.754	5.3558e-42	5.01488e-08	nox	NADH oxidase	NADH oxidase
		BQ8897_RS06565		1.132	0.469	7.63556e-35	2.24729e-07		tetratricopeptide repeat protein
BM50_010	6.97746	BQ8897_RS06570	2	1.131	ns	9.7629e-44	ns		AI-2E family transporter	Uncharacterized - Similarities with gram-negative EP-CTERM/exosortase system
BM50_042	4.68334	BQ8897_RS06680	1	1.449	ns	1.48611e-08	ns	sapA	pullulanase	LPxTG Glycoside hydrolase (alpha-glycan degradation, pullulanase)
BM50_016	6.58535	BQ8897_RS07330	4	1.031	0.606	2.50347e-15	0.000664903	fhuCDBG	ABC transporter ATP-binding protein	ABC transporter (siderophore-dependent iron acquisition system)
		BQ8897_RS07335		1.065	0.64	5.76467e-24	0.000292234		ferrichrome ABC transporter substrate-binding protein
		BQ8897_RS07340		1.266	0.625	1.86317e-41	0.000250639		iron ABC transporter permease
		BQ8897_RS07345		1.349	0.561	5.47752e-34	0.000101435		iron ABC transporter permease
BM50_040	5.06315	BQ8897_RS08725	1	1.51	0.389	7.935e-114	2.96712e-06		CHAP domain-containing protein	Secreted protein - CHAP domain-containing protein (peptidase) - surface antigen
		BQ8897_RS09500		1.684	0.588	8.41208e-41	0.00135158		hypothetical protein
		BQ8897_RS09505		1.705	0.634	2.00438e-67	0.000364762		hypothetical protein
		BQ8897_RS09510		1.695	0.629	1.31849e-62	9.62287e-08		DUF2974 domain-containing protein
BM50_002	7.68545	BQ8897_RS09515	4	1.805	0.598	1.01731e-32	0.000420029		DUF1310 domain-containing protein	3 x peptides (1 secreted and 2 cytoplasmic) and an uncharacterized proteins
Binding + opposite transcription in CovR D53A and ∆covR
BM50_043	4.66317	BQ8897_RS01565	5	1.413	-1.52	5.51891e-39	6.24595e-15		hypothetical protein	ABC transporter
		BQ8897_RS01570		1.395	-1.483	1.42089e-22	1.12688e-14		ABC transporter permease
		BQ8897_RS01575		1.391	-1.457	1.36085e-21	1.54643e-16		ABC transporter permease
		BQ8897_RS01580		1.327	-1.34	7.54741e-19	2.78372e-11		ABC transporter ATP-binding protein
		BQ8897_RS01585		1.378	-1.641	4.59356e-21	8.89237e-13		ABC transporter ATP-binding protein
BM50_037	5.23469	BQ8897_RS09755	2	1.309	-1.887	2.29209e-46	5.11062e-17		peroxiredoxin	Oxidative stress defense, peroxiredoxin (alkylhydroperoxide reductase subunits C and H)
		BQ8897_RS09760		1.285	-1.892	6.71754e-52	6.76983e-18		alkyl hydroperoxide reductase subunit F
Binding only
BM50_003	7.6657	asRNA	1	ns	ns	ns	ns	asTracRNA	NA	CrispR locus - Putative antisens of the TracRNA
BM50_021	6.36778	BQ8897_RS01410	1	ns	ns	ns	ns		NA	Secreted DNA/RNA non-specific endonuclease - pseudogene - frameshifted
BM50_023	6.32683	BQ8897_RS02635	2	0.927	0.867	8.22554e-21	4.82404e-16		ABC transporter ATP-binding protein	ABC transporter - near end of a mobile element
		BQ8897_RS02640		0.904	0.997	1.47418e-07	3.0247e-14		multidrug ABC transporter permease
BM50_039	5.16446	BQ8897_RS02645	2	0.231	ns	0.000620282	ns		aminoglycoside phosphotransferase	Phosphotransferase and methyltransferase - mobile element
		BQ8897_RS02650		ns	ns	ns	ns		tRNA (guanosine(46)-N7)-methyltransferase TrmB
BM50_028	5.96422	BQ8897_RS05755	1	ns	ns	ns	ns		hypothetical protein	hypothetical protein (type VII secretion locus)
BM50_008	7.026	BQ8897_RS06675	1	ns	0.989	ns	7.91473e-07		NA	TDT family transporter - framshifted
BM50_041	5.06135	BQ8897_RS07585	3	-0.356	ns	0.00329601	ns		hypothetical protein	ABC transporter (sugar transporter putative)
		BQ8897_RS07590		ns	ns	ns	ns		sugar ABC transporter permease
		BQ8897_RS07595		ns	ns	ns	ns		maltose ABC transporter permease
BM50_032	5.56983	BQ8897_RS07620	2	ns	1.591	ns	2.88494e-17	scpB4B	peptidase	LPxTG Serine protease (S8 family, C5a peptidase-like) - frameshifted
		BQ8897_RS07625		0.369	-0.601	1.41829e-05	2.71079e-08		excinuclease ABC subunit B
		BQ8897_RS08180		ns	ns	ns	ns		CBS domain-containing protein
		BQ8897_RS08185		ns	ns	ns	ns		ABC transporter ATP-binding protein
		BQ8897_RS08190		ns	ns	ns	ns		ABC transporter ATP-binding protein
		BQ8897_RS08195		ns	ns	ns	ns		branched-chain amino acid ABC transporter permease
		BQ8897_RS08200		ns	ns	ns	ns		branched-chain amino acid ABC transporter permease
BM50_015	6.61357	BQ8897_RS08205	6	ns	ns	ns	ns		branched-chain amino acid ABC transporter substrate-binding protein	ABC transporter (branched-chain amino acid ABC transporter)
BM50_035	5.45877	BQ8897_RS08745	1	ns	ns	ns	ns	secA	preprotein translocase subunit SecA	preprotein translocase subunit SecA
BM50_053	4.26349	BQ8897_RS09685	1	0.904	ns	8.34674e-08	ns		PTS sugar transporter subunit IIC	PTS sugar transporter subunit IIC
		BQ8897_RS10680		0.298	ns	0.00428198	ns		patatin family protein
BM50_054	4.23684	BQ8897_RS10685	2	ns	-0.254	ns	0.00166898		hypothetical protein	Glycosyl transferases (Cell surface lipooligosaccharide modification)
Atypical binding (inside ORF, in prophage, intergenic, in cluster of genes, or associated to transposase)
BM50_011	6.9713	BQ8897_RS06780	1	2.254	2.12	2.83564e-21	4.48272e-19	ISLre2 (ScpB)	hypothetical protein	ISLre2 transposase in 5' of ScpB (LPxTG) - lmb locus
BM50_018	6.49916	BQ8897_RS02070	1	3.06	3.435	1.45144e-06	4.9898e-34	inside ORF	isoprenylcysteine carboxyl methyltransferase	Uncharacterized - Putative isoprenylcysteine carboxyl methyltransferase
BM50_027	5.96997	BQ8897_RS09175	1	-2.446	3.346	0.00117359	1.93523e-10	cluster of ORF	HNH endonuclease	Phage protein - HNH endonuclease - in clustered of CovR regulated genes in mobile element
BM50_031	5.64309	BQ8897_RS10610	1	ns	ns	ns	ns	no aTc	topology modulation protein	DNA topology modulation protein - Proximal to CAMP factor with a signal in the no-aTc control
BM50_038	5.21755	BQ8897_RS10265	1	1.248	1.4	8.84317e-08	1.40154e-11	cluster of ORF	hypothetical protein	Phage protein - 3' of LpxB (LPxTG) - in clustered of CovR regulated genes in mobile element
BM50_045	4.5734	BQ8897_RS06395	16	0.231	-0.575	0.00130882	1.07276e-05	inside ORF	N-acylneuraminate cytidylyltransferase	Inside capsule operon
		BQ8897_RS06400		ns	-0.703	ns	4.84365e-08		neuD protein
		BQ8897_RS06405		ns	-0.758	ns	9.93611e-17		UDP-N-acetylglucosamine 2-epimerase (hydrolyzing)
		BQ8897_RS06410		ns	-0.82	ns	1.4645e-36		N-acetylneuraminate synthase
		BQ8897_RS06415		ns	-0.677	ns	3.46689e-08		phage capsid assembly protein
BM50_044	4.61402	BQ8897_RS06420	(16)	ns	-0.634	ns	4.30491e-08	inside Csp operon	capsular polysaccharide biosynthesis protein	Inside capsule operon
		BQ8897_RS06425		ns	ns	ns	ns		glycosyltransferase family 2 protein
		BQ8897_RS06430		ns	-0.605	ns	6.08356e-07		glycosyltransferase family 2 protein
		BQ8897_RS06435		ns	-0.47	ns	0.0033912		capsule biosynthesis protein CapK
		BQ8897_RS06440		ns	-0.852	ns	2.64993e-20		multidrug MFS transporter
		BQ8897_RS06445		ns	-0.793	ns	7.36034e-19		UDP-N-acetylglucosamine--LPS N-acetylglucosamine transferase
		BQ8897_RS06450		ns	-0.724	ns	4.37496e-18		sugar transferase
		BQ8897_RS06455		ns	-0.779	ns	2.31768e-26		tyrosine-protein kinase CpsD
		BQ8897_RS06460		ns	-0.589	ns	7.95943e-10		capsular polysaccharide biosynthesis protein CpsC
		BQ8897_RS06465		ns	-0.685	ns	8.78341e-18		hypothetical protein
		BQ8897_RS06470		ns	-0.748	ns	2.74764e-08		LytR family transcriptional regulator
BM50_049	4.37318	BQ8897_RS11010	1	ns	ns	ns	ns	inside ORF	hypothetical protein	prophage gene, integrase
BM50_058	4.09516	BQ8897_RS10790	1	ns	0.533	ns	8.46432e-05	inside ORF	peroxide stress protein YaaA	peroxide stress protein YaaA (iron and hydogen peroxide resistance)
BM50_059	4.0045	BQ8897_RS09725	1	ns	ns	ns	ns	Intergenic	NA	In 3' of divergent ORFs
		BQ8897_RS01835		ns	ns	ns	ns		hypothetical protein
		BQ8897_RS01840		ns	ns	ns	ns		hypothetical protein
BM50_060	3.99808	BQ8897_RS01845	4	ns	ns	ns	ns	inside ORF	hypothetical protein	hypothetical proteins - near 3' end of Tn916
		BQ8897_RS01850		ns	ns	ns	ns		hypothetical protein
		BQ8897_RS03225		ns	ns	ns	ns		UDP-N-acetylmuramoyl-L-alanine--D-glutamate ligase
		BQ8897_RS03230		ns	ns	ns	ns		undecaprenyldiphospho-muramoylpentapeptide beta-N- acetylglucosaminyltransferase
BM50_061	3.98767	BQ8897_RS03235	3	ns	ns	ns	ns	inside ORF	cell division protein FtsQ	cell division protein FtsQ
