## Supplementary Tables for "The CovR regulatory network drives the evolution of Group B *Streptococcus* virulence": Sup Table S4.xlsx

### Sheet: Supp Table S4
Table S4: Specificities of the CovR signaling pathway in the hypervirulent CC-17 lineage
Mutational biases were calculated in Almeida et al (2017) mSystems 2(5)e00074-17 from the analysis of 626 CC-17 genomes
NCBI_ID	CovR binding regulon	CC-17 specific and enriched genes	ORF mutational biases in the GBS population or in CC-17 specifically	Intergenic mutational biases in CC-17	Gene	Function
BQ8897_RS10700	Direct	Specific		5' region	hvgA	Hypervirulent adhesin
BQ8897_RS07245	Extended	Specific	Positive selection (CC-17 only)	5' region	srr2	srr2 operon - LPxTG adhesin synthesis and maturation
BQ8897_RS07240	Extended	Specific	yes (CC-17 only)			srr2 operon
BQ8897_RS07200	Extended	Specific				srr2 operon
BQ8897_RS07205	Extended	Specific				srr2 operon
BQ8897_RS07210	Extended	Specific				srr2 operon
BQ8897_RS07215	Extended	Specific				srr2 operon
BQ8897_RS07220	Extended	Specific				srr2 operon
BQ8897_RS07225	Extended	Specific				srr2 operon
BQ8897_RS07230	Extended	Specific				srr2 operon
BQ8897_RS07235	Extended	Specific				srr2 operon
BQ8897_RS07620	Extended	Specific		5' region	scpB4B	LPxTG Serine protease - frameshifted
BQ8897_RS05875	Direct		yes (CC-17 only)	5' region	fbsA	LPXTG adhesin
BQ8897_RS05655	Direct		yes	5' region		Membrane protein - Related to Abx1
BQ8897_RS08070	Direct		yes	5' region		polyphosphate kinase putative - pppK operon
BQ8897_RS01270	Direct			5' region		Secreted peptide
BQ8897_RS02690	Direct			5' region		Secreted small protein - Lipoprotein putative
BQ8897_RS09870	Direct			5' region		Putative secreted protein (ATG miss-annotation)
BQ8897_RS02910	Direct			5' region	scpB2	LPxTG Serine protease - frameshifted
BQ8897_RS04945	Direct			5' region	fbsB	Secreted adhesin
BQ8897_RS04005	Direct		yes (CC-17 only)			class C sortase - PI-1 operon
BQ8897_RS04010	Direct		yes (CC-17 only)			class C sortase - PI-1 operon
BQ8897_RS08065	Direct		yes (CC-17 only)			DUF4956 domain-containing protein - ppk operon
BQ8897_RS04150	Direct		yes (CC-17 only)		scpB4A	peptidase S8
BQ8897_RS02735	Direct		yes (CC-17 only)		pbsP	LPxTG Adhesin
BQ8897_RS04155	Direct		yes			frameshifted protein in mobile element (with ScpB4A)
BQ8897_RS06775	Direct		Positive selection		scpB	LPxTG Serine protease (C5a peptidase)
BQ8897_RS08205	Extended		yes	5' region		ABC transporter (branched-chain amino acid)
BQ8897_RS05755	Extended			5' region		hypothetical protein (type VII secretion locus)
BQ8897_RS09685	Extended			5' region		PTS sugar transporter subunit IIC
BQ8897_RS06680	Extended			5' region	sapA	LPxTG Glycoside hydrolase (alpha-glycan degradation)
BQ8897_RS10030	Extended			5' region	adcAII	Zinc acquisition and complement evasion (Sht-family)
BQ8897_RS05695	Extended			5' region		ABC transporter (predicted ferrichrome transporter)
BQ8897_RS06565	Extended			3' region		tetratricopeptide repeat protein
BQ8897_RS07595	Extended			3' region		maltose ABC transporter permease
BQ8897_RS07625	Extended			3' region		excinuclease ABC subunit B
BQ8897_RS04075	Extended		yes (CC-17 only)			multidrug ABC transporter permease
BQ8897_RS08195	Extended		yes (CC-17 only)			branched-chain amino acid ABC transporter permease
BQ8897_RS08200	Extended		yes (CC-17 only)			branched-chain amino acid ABC transporter permease
BQ8897_RS09760	Extended		yes (CC-17 only)			alkyl hydroperoxide reductase subunit F
BQ8897_RS01410	Extended		yes (CC-17 only)			Secreted endonuclease - frameshifted
BQ8897_RS07330	Extended		yes (CC-17 only)		fhu	ABC transporter (siderophore-dependent iron acquisition)
BQ8897_RS01570	Extended		yes			ABC transporter permease
BQ8897_RS01590	Extended		yes			PTS trehalose transporter subunit IIBC
BQ8897_RS10685	Extended	enriched				Glycosyl transferases
BQ8897_RS06440	Atypical	enriched	Positive selection (CC-17 only)			multidrug MFS transporter - capsule operon
BQ8897_RS06435	Atypical	enriched				capsule biosynthesis protein CapK - capsule operon
BQ8897_RS06450	Atypical		yes			sugar transferase- capsule operon
BQ8897_RS06455	Atypical		yes			tyrosine-protein kinase CpsD- capsule operon
