## Supplementary Tables for "The CovR regulatory network drives the evolution of Group B *Streptococcus* virulence": Sup Table S7.xlsx

### Sheet: Suppl Table S7
Table S7: LPxTG anchoring motif containing proteins in BM110
(1) grey shading = frameshift in coding seqeunce
(2) Glaser et al (2002) Mol. Mic 45(6):1499
Gene ID (1)	Protein ID	Name	Function	Synteny in NEM316	Homologue in NEM316 (2)	Comment	Log2 FC D53A vs WT	Log2 FC ∆covR vs WT
BQ8897_RS10700	WP_001063295.1	HvgA	Adhesin (specific hypervirulent adhesin)	yes	gbs2018	Allelic variants (BibA)	7.951	7.202
BQ8897_RS02910	WP_017646417.1	ScpB2	Serine protease (S8 family, C5a peptidase-like), Frameshifted	yes	gbs0451		5.802	4.952
BQ8897_RS05875	WP_086874274.1	FbsA	Adhesin (Fibrinogen-binding protein)	yes	gbs1087	Variable repeat number	4.498	3.851
BQ8897_RS04000	WP_000815035.1	Pil1c	PI-1 Pili (minor pilin, anchoring)	yes	gbs0629		3.279	3.103
BQ8897_RS04630 + BQ8897_RS04635	WP_079261305.1	FbsC	Adhesin (Fibrinogen-binding protein), Frameshifted	yes	gbs0791		3.228	2.7155
BQ8897_RS03995	WP_000777402.1	Pil1b	PI-1 Pili (major pilin, backbone)	yes	gbs0628		2.969	2.768
BQ8897_RS04015	WP_001868236.1	Pil1a	PI-1 Pili (adhesin)	yes	gbs0632		2.759	2.499
BQ8897_RS06775	WP_001227843.1	ScpB	Serine protease (C5a peptidase)	yes	gbs1308	lmb locus	1.969	1.502
BQ8897_RS06680	WP_000823033.1	SapA	Glycoside hydrolase (alpha-glycan degradation, pullulanase)	yes	gbs1288		1.449	0.636
BQ8897_RS02935	WP_000162172.1	LrrG	Adhesin (Leucine-rich repeat)	yes	gbs0456		1.298	-1.288
BQ8897_RS02735	WP_000703861.1	PbsP	Adhesin (Plasminogen and vitronectin-binding protein)	yes	gbs0428	Variable repeat number	1.114	1.888
BQ8897_RS07060	WP_000976038.1	BspL	Adhesin (Bsp-like and SH3 domains protein)	yes	gbs1420		1.113	-0.54
BQ8897_RS10645	WP_001093377.1	ScpB3	Serine protease (S8 family, C5a peptidase-like)	yes	gbs2008		0.88	-1.464
BQ8897_RS07670	WP_001873953.1	LpxA	No significant domain (small serine threonine rich protein)	yes	gbs1539		0.709	-0.691
BQ8897_RS07675	WP_000824628.1	AmiP	Amidase (predicted) - ISSag9 transposase in promoter	yes	gbs1540		-0.391	-0.294
BQ8897_RS03000	WP_086874268.1	Rib	Adhesin (Alp protein family : Rib, R28, alpha C protein)	yes	gbs0470	Allelic variants (Alp2)	-0.471	-1.176
BQ8897_RS06970	WP_000726928.1	NudP	ectonucleotidase (ADP, AMP)	yes	gbs1403		-0.968	2.139
BQ8897_RS10045	WP_000033913.1	CdnP	ectonucleotidase (c-di-AMP)	yes	gbs1929		-1.068	0.535
BQ8897_RS07415	WP_000913265.1	PilAb	Pi-2b Pili (tip adhesin)	yes	no	PI-2a / PI-2b locus switching	-0.583	0.099
BQ8897_RS07410	WP_000728388.1	PilBb	Pi-2b Pili (major pilin, backbone)	yes	no	PI-2a / PI-2b locus switching	-0.675	0.169
BQ8897_RS07400	WP_000639479.1	PilCb	Pi-2b Pili (minor pilin, anchoring)	yes	no	PI-2a / PI-2b locus switching	-0.675	0.397
BQ8897_RS07245	WP_086874280.1	Srr2	Adhesin (Serine-rich repeat glycoprotein)	no	gbs1529	Srr1 / Srr2 mutually exclusive locus	0.918	3.56
BQ8897_RS10270	WP_000048871.1	LpxB	No significant domain (small serine threonine rich protein)	no	no	in mobile element	-1.622	1.698
BQ8897_RS10380	WP_000277676.1	BspC	Adhesin (Bsp-like and antigen I/II family polypeptide)	no	no	gbs0393/gbs1143 family in mobile element	-1.797	1.658
BQ8897_RS10385	WP_000815004.1	ScpB4C	Serine protease (S8 family, C5a peptidase-like)	no	no	gbs0451/gbs2008 family in mobile element	-0.915	1.552
BQ8897_RS07620 + BQ8897_RS07615	WP_000822655.1	ScpB4B	Serine protease (S8 family, C5a peptidase-like), Frameshifted	no	no	gbs0451/gbs2008 family in mobile element	0.038	1.184
BQ8897_RS04150	WP_000165740.1	ScpB4A	Serine protease (S8 family, C5a peptidase-like)	no	no	gbs0451/gbs2008 family in mobile element	1.686	1.207
