## Supplementary Tables for "The CovR regulatory network drives the evolution of Group B *Streptococcus* virulence": Sup Table S8.xlsx

### Sheet: Supp Table S8A
Table S8A: CovR binding on the NEM316 chromosome with 50 ng/ml aTc and FE > 4
(1) Orange = peaks located in intergenic regions with divergent genes. Manually selected genes after visualisation of RNA-seq data.
(2) Blue = Summit position between -200 and +100 bp of the nearest start codon or between -100 and + 100 bp of the nearest TSS
Peak Ids	Summit Position (1)	Mean FE	Max log10 pvalue	Distance from ATG (2)	Distance from TSS (2)	Gene Ids	Common NEM316 ID	ATG coordinate	TSS ID	TSS coordiate	Gene included in TU	NCBI annotation	BM110 homologue
NEM50_002	1694319	6.54182	5249.11	37	12	GBS_RS08555	gbs1632	1694282	a0898	1694307		ABC transporter substrate-binding protein	BQ8897_RS08205
NEM50_001	204709	6.55675	5059.92	-112	-67	GBS_RS01195	gbs0184	204821	a0106	204776		ABC transporter substrate-binding protein	BQ8897_RS01565
NEM50_004	64094	5.95696	4868.31	-162	-127	GBS_RS00410	gbs0048	64256	a0026	64221	xreA	Transcriptional factor, XRE family regulator	BQ8897_RS00415
NEM50_007	2150351	5.15369	3922.87	283	> 250	GBS_RS10790	GBS_RS10790	2150068	N/A	N/A		integrase	BQ8897_RS11015
NEM50_005	876113	5.57262	4061.3	-486	> 250	GBS_RS04650	gbs0850	876599	N/A	N/A		hypothetical protein	BQ8897_RS04945
NEM50_006	1009787	5.47281	4034.88	-94	-60	GBS_RS05225	gbs0966	1009881	a0569	1009847		peptide ABC transporter substrate-binding protein	BQ8897_RS05540
NEM50_009	245792	4.96657	2975.11	-29	86	GBS_RS01440	gbs0230	245821	a0121	245706		Transcriptional factor, rgg-like - near the end of Tn916	BQ8897_RS01875
NEM50_008	1329503	4.99524	3186.31	37	12	GBS_RS06805	gbs1287	1329466	a0711	1329491		TDT family transporter	BQ8897_RS06675
NEM50_010	800599	4.84267	2889.09	231	> 250	GBS_RS04305	gbs0781	800368	N/A	N/A		cell division protein, FtsW/RodA/SpoVE family	BQ8897_RS04580
NEM50_016	1253643	4.59495	2549.67	-90	-77	GBS_RS06435	gbs1214	1253733	a0671	1253720		CidA/LrgA family protein	BQ8897_RS06325
NEM50_018	1455969	4.32479	2033.01	43	16	GBS_RS07390	gbs1405	1455926	a0762	1455953		NADP-specific glutamate dehydrogenase	BQ8897_RS06980
NEM50_011	1939007	4.82147	3296	168	53	GBS_RS09760	gbs1873	1938839	a1055	1938954	rpsB	30S ribosomal protein S2	BQ8897_RS09750
NEM50_015	1131944	4.61763	2733.22	54	0	GBS_RS05815	gbs1086	1131890	a0609	1131944		aspartate-semialdehyde dehydrogenase	BQ8897_RS05870
NEM50_019	2050865	4.23034	2864.07	-326	> 250	GBS_RS10315	gbs1985	2051191	N/A	N/A		ABC transporter permease	N/D
NEM50_014	1665541	4.64557	2845.68	130	87	GBS_RS08410	gbs1603	1665411	a0884	1665454		GNAT family N-acetyltransferase	BQ8897_RS08040
NEM50_012	263682	4.68785	2964.48	34	66	GBS_RS01590	gbs0244	263648	a0130	263616		hypothetical protein	N/D
NEM50_021	1790413	4.13492	1967.21	115	91	GBS_RS09050	gbs1731	1790298	a0956	1790322	secA	preprotein translocase subunit SecA	BQ8897_RS08745
NEM50_013	1564648	4.67978	3310.77	134	86	GBS_RS07920	gbs1509	1564514	a0825	1564562		Transcriptional factor, LacI family transcriptional regulator	BQ8897_RS07580
NEM50_020	993962	4.14054	2266.15	-112	-67	GBS_RS05155	gbs0951	994074	a0556	994029		DUF1002 domain-containing protein	BQ8897_RS05470
NEM50_022	1946907	4.05299	2246.06	32	2	GBS_RS09795	gbs1879	1946875	a1060	1946905		endopeptidase	BQ8897_RS09785
NEM50_023	2110389	4.01298	2719.14	314	> 250	GBS_RS10575	gbs2036	2110075	N/A	N/A		peroxide stress protein YaaA	BQ8897_RS10790
NEM50_024	945487	4.00603	2182.81	N/A	21	asTracRNA	asTracRNA	0	a0521	945466	tracRNA	CrispR locus - tracRNA antisens	asTracRNA
NEM50_017	1961770	4.58047	3917.81	-393	-12	GBS_RS09875	gbs1895	1962163	a1068	1961782		hypothetical protein	BQ8897_RS09870
NEM50_026	1471477	3.98192	2257.05	-34	> 250	GBS_RS07460	gbs1419	1471511	N/A	N/A		aminoacyltransferase	BQ8897_RS07055
NEM50_025	1511978	3.99986	2584.84	-87	-63	GBS_RS07685	gbs1462	1512065	a0801	1512041		ABC transporter ATP-binding protein	BQ8897_RS07330

### Sheet: Supp Table S8B
Table S8B: CovR binding on the NEM316 chromosome with 200 ng/ml aTc and FE > 4
(1) green = manually corrected summit position after peak visualisation; orange = peaks located in intergenic regions with divergent genes. Manually selected genes after visualisation of RNA-seq data.
(2) Blue = Summit position between -200 and +100 bp of the nearest start codon or between -100 and + 100 bp of the nearest TSS
(3) red : Integrative and conjugative elements (ICE)
(4) N/D : no homologue detected (synteny and primary sequence)
Peak Ids	Summit Position (1)	Mean FE	Max log10 pvalue	Distance from ATG (2)	Distance from TSS (2)	Gene Ids	Common NEM316 ID	ATG coordiate	TSS ID	TSS coordinate	Gene included in TU (3)	Annotation	BM110 homologue (4)
NEM200_001	204711	7.33042	5239.66	-110	-65	GBS_RS01195	gbs0184	204821	a0106	204776		ABC transporter substrate-binding protein	BQ8897_RS01565
NEM200_003	876115	6.77514	4844.9	-484	-432	GBS_RS04650	gbs0850	876599	a0486	876547	fbsB	Secreted adhesin	BQ8897_RS04945
NEM200_002	1253643	6.83833	4694.14	-90	-77	GBS_RS06435	gbs1214	1253733	a0671	1253720		CidA/LrgA family protein	BQ8897_RS06325
NEM200_005	1564650	6.55244	4565.46	-120	-87	GBS_RS07925	gbs1510	1564770	a0826	1564737		extracellular solute-binding protein	BQ8897_RS07585
NEM200_004	245789	6.60454	4541.5	-32	83	GBS_RS01440	gbs0230	245821	a0121	245706		Transcriptional factor, rgg-like - near the end of Tn916	BQ8897_RS01875
NEM200_008	64096	6.30025	4479.94	-160	-125	GBS_RS00410	gbs0048	64256	a0026	64221	xreA	XRE transcriptional regulator - specific ligand binding domain	BQ8897_RS00415
NEM200_006	1694321	6.52937	4392.97	39	14	GBS_RS08555	gbs1632	1694282	a0898	1694307		ABC transporter substrate-binding protein	BQ8897_RS08205
NEM200_009	1329502	6.25542	4275.51	36	11	GBS_RS06805	gbs1287	1329466	a0711	1329491		TDT family transporter	BQ8897_RS06675
NEM200_010	1665539	6.19789	4126.19	128	85	GBS_RS08410	gbs1603	1665411	a0884	1665454		GNAT family N-acetyltransferase	BQ8897_RS08040
NEM200_012	800598	6.07747	4097.35	230	266	GBS_RS04305	gbs0781	800368	a0428	800332		cell division protein, FtsW/RodA/SpoVE family	BQ8897_RS04580
NEM200_011	270891	6.13789	4037.56	-278	> 250	GBS_RS01635	gbs0252	271169	N/A	N/A		ABC transporter ATP-binding protein	BQ8897_RS02045
NEM200_014	2050867	5.56556	3963.73	-324	> 250	GBS_RS10315	gbs1985	2051191	N/A	N/A		ABC transporter permease - mobile element	N/D
NEM200_018	1946910	5.40808	3916.8	35	5	GBS_RS09795	gbs1879	1946875	a1060	1946905		endopeptidase	BQ8897_RS09785
NEM200_013	1790417	5.76354	3748	119	95	GBS_RS09050	gbs1731	1790298	a0956	1790322	secA	preprotein translocase subunit SecA	BQ8897_RS08745
NEM200_022	1888671	5.0331	3590.91	27	-5	GBS_RS09535	gbs1829	1888644	a1024	1888676		DUF1310 family protein	BQ8897_RS09515
NEM200_016	1009793	5.52893	3552	-88	-54	GBS_RS05225	gbs0966	1009881	a0569	1009847		peptide ABC transporter substrate-binding protein	BQ8897_RS05540
NEM200_032	2064654	4.5073	3485.36	-41	71	GBS_RS10400	gbs2001	2064695	a1123	2064583		DNA topology modulation protein - divergent from CAMP	BQ8897_RS10610
NEM200_035	2019123	4.44975	3283.47	173	32	GBS_RS10125	gbs1944	2018950	a1095	2019091	rgfA	response regulator - high SNP numbers - loss of the cognate HK	BQ8897_RS10135
NEM200_017	1939017	5.43148	3273.45	-99	-73	GBS_RS09765	gbs1874	1939116	a1056	1939090		peroxiredoxin	BQ8897_RS09755
NEM200_023	385646	4.85026	3257.49	909	> 250	GBS_RS02205	gbs0360	384737	N/A	N/A		multidrug ABC transporter permease - near TnGBS1 end	BQ8897_RS02640
NEM200_015	1455969	5.56518	3205.67	43	16	GBS_RS07390	gbs1405	1455926	a0762	1455953		NADP-specific glutamate dehydrogenase	BQ8897_RS06980
NEM200_019	1781155	5.2594	3197.5	16	-28	GBS_RS09020	gbs1725	1781139	a0951	1781183		aldo/keto reductase	BQ8897_RS08715
NEM200_033	2091860	4.49492	3150.98	86	4	GBS_RS10485	gbs2018	2091774	a1135	2091856	bibA	Cell-wall anchor protein (LPxTG), adhesin	BQ8897_RS10700
NEM200_027	1961780	4.63931	3123.97	-383	-2	GBS_RS09875	gbs1895	1962163	a1068	1961782		hypothetical protein	BQ8897_RS09870
NEM200_020	1387956	5.15721	2782.33	-839	> 250	GBS_RS07075	gbs1341	1388795	N/A	N/A		ATP-dependent helicase	BQ8897_RS08715
NEM200_024	831625	4.82891	2750.31	-175	-12	GBS_RS04445	gbs0809	831800	a0454	831637		PRD domain-containing protein	BQ8897_RS04725
NEM200_021	1131946	5.10555	2669.74	56	2	GBS_RS05815	gbs1086	1131890	a0609	1131944		aspartate-semialdehyde dehydrogenase	BQ8897_RS05870
NEM200_044	417282	4.36618	2657.98	-85	> 250	GBS_RS02365	gbs0396	417367	N/A	N/A	TnGBS1	ICE- conjugal transfer protein TraG	N/D
NEM200_045	1028565	4.36555	2622.03	-168	> 250	GBS_RS05315	gbs0984	1028733	N/A	N/A	TnGBS1	ICE- hypothetical protein	N/D
NEM200_025	490480	4.81939	2616.44	-59	> 250	GBS_RS02745	gbs0459	490539	N/A	N/A		DUF2316 family protein	BQ8897_RS02955
NEM200_040	743349	4.38267	2606.26	165	> 250	GBS_RS04025	gbs0725	743184	N/A	N/A	TnGBS1	ICE- hypothetical protein	N/D
NEM200_039	383977	4.40272	2594.52	779	-1	GBS_RS02195	gbs0358	383198	a0210	383978		hypothetical protein	BQ8897_RS02625
NEM200_029	616041	4.58476	2538.51	215	> 250	GBS_RS03415	gbs0594	615826	N/A	N/A	ftsA	ABC transporter permease	BQ8897_RS03845
NEM200_028	1291373	4.63295	2529.51	-26	> 250	GBS_RS06635	gbs1253	1291399	N/A	N/A		purine-nucleoside phosphorylase	BQ8897_RS06500
NEM200_041	658192	4.37312	2435.31	-97	-14	GBS_RS03620	gbs0641	658289	a0361	658206		ABC transporter ATP-binding protein	BQ8897_RS04060
NEM200_052	1307365	4.17525	2429.15	50	13	GBS_RS06705	gbs1267	1307315	a0697	1307352		AI-2E family transporter	BQ8897_RS06570
NEM200_030	2150351	4.54962	2434.94	283	> 250	GBS_RS10790	GBS_RS10790	2150068	N/A	N/A		Similar to phage integrase	BQ8897_RS11015
NEM200_054	717404	4.11322	2361.88	-264	> 250	GBS_RS03925	gbs0705	717668	N/A	N/A	TnGBS1	ICE- hypothetical protein	N/D
NEM200_046	620948	4.30234	2344.26	1056	-208	GBS_RS03435	gbs0598	619892	a0343	621156	vncS	Two-component Histidine Kinase	BQ8897_RS03865
NEM200_034	1511973	4.49306	2338.86	-92	-68	GBS_RS07685	gbs1462	1512065	a0801	1512041		ABC transporter ATP-binding protein	BQ8897_RS07330
NEM200_026	496915	4.74128	2324.03	-97	-65	GBS_RS02785	gbs0470	497012	a0264	496980	alp2	Cell-wall anchor protein (LPxTG)	BQ8897_RS03000
NEM200_038	357552	4.40313	2322.68	375	> 250	GBS_RS02040	gbs0328	357177	N/A	N/A		HAD family phosphatase	BQ8897_RS02470
NEM200_055	391335	4.08376	2303.23	-266	> 250	GBS_RS02260	gbs0375	391601	N/A	N/A	TnGBS1	ICE- hypothetical protein	N/D
NEM200_043	945477	4.37128	2301.16	N/D	11	as_tracRNA	as_tracRNA	N/A	a0521	945466	tracRNA	CrispR locus - tracRNA antisens	as_tracRNA
NEM200_049	2039819	4.28125	2284.82	-536	> 250	GBS_RS10255	gbs1972	2040355	N/A	N/A		trascriptional regulator - mobile element	N/D
NEM200_056	1054512	4.07797	2277.49	263	> 250	GBS_RS05415	gbs1004	1054249	N/A	N/A	TnGBS1	ICE- hypothetical protein	N/D
NEM200_031	1278967	4.51584	2263.66	-667	> 250	GBS_RS06570	gbs1239	1279634	N/A	N/A	cpsJ	glycosyltransferase - capsule operon	BQ8897_RS06430
NEM200_036	1102206	4.43074	2241.66	-346	> 250	GBS_RS05670	gbs1057	1102552	N/A	N/A		hypothetical protein - type VII locus	N/D
NEM200_047	868038	4.28571	2215.74	-74	-48	GBS_RS04610	gbs0842	868112	a0479	868086	pgdA	Peptidoglycan N-deacetylase	BQ8897_RS04900
NEM200_053	1647543	4.13473	2208.44	-101	-26	GBS_RS08305	gbs1582	1647644	a0873	1647569		Transcriptional factor, LysR family transcriptional regulator	BQ8897_RS07930
NEM200_037	993965	4.41183	2185.3	-109	-64	GBS_RS05155	gbs0951	994074	a0556	994029		DUF1002 domain-containing protein	BQ8897_RS05470
NEM200_042	481727	4.37233	2146.44	-528	-82	GBS_RS02715	gbs0453	482255	a0257	481809	nrdF	class 1b ribonucleoside-diphosphate reductase subunit beta	BQ8897_RS02920
NEM200_051	1831748	4.18497	2122.76	-52	-10	GBS_RS09250	gbs1772	1831800	a0981	1831758		formate C-acetyltransferase	BQ8897_RS08950
NEM200_050	1091003	4.19292	2025.43	237	194	GBS_RS05615	gbs1045	1090766	a0598	1090809		iron ABC transporter permease	BQ8897_RS05695
NEM200_058	2000116	3.98024	2006.88	88	> 250	GBS_RS10030	gbs1926	2000028	N/A	N/A		adhesion protein	BQ8897_RS10030
NEM200_048	1593419	4.28282	1945.4	533	277	GBS_RS08030	gbs1530	1592886	a0833	1593142	rga / srr1	Transcriptional factor, rofA-like - srr1 locus (LPxTG)	N/D
NEM200_057	377331	3.98844	1660.1	476	> 250	GBS_RS02150	gbs0350	376855	N/A	N/A		hypothetical protein	BQ8897_RS02585

### Sheet: Supp Table S8C
Table S8C: CovR binding on the BM110 chromosome with 200 ng/ml aTc and FE > 4
(1) Green = manually corrected summit position after peak visualisation; orange = peaks located in intergenic regions with divergent genes. Manually selected genes after visualisation of RNA-seq data.
(2) Blue = Summit position between -200 and +100 bp of the nearest start codon or between -100 and + 100 bp of the nearest TSS
(3) N/D : no homologue detected (synteny and primary sequence)
Peak Ids	Summit Position (1)	Mean FE	Max log10 pvalue	Distance from ATG (2)	Distance from TSS (2)	Gene Ids	ATG coordiate	TSS ID	TSS coordinate	Annotation	NEM316 homologue (4)	Common NEM316 ID
BM200_001	1448046	15.6162	3334.01	-117	-84	BQ8897_RS07585	1448163	b0670	1448130	extracellular solute-binding protein	GBS_RS07925	gbs1510
BM200_002	480077	14.7657	3748.34	-64	-36	BQ8897_RS02910	480141	b0213	480113	Serine protease (S8 family, C5a peptidase-like), Frameshifted	GBS_RS02705	gbs0451
BM200_003	886076	11.2123	2030.61	-486	>250	BQ8897_RS04945	886562	N/A	N/A	Secreted protein- Cell wall-associated hydrolase, NlpC family	GBS_RS04650	gbs0850
BM200_004	826727	10.459	4108.68	2	>250	BQ8897_RS04650	826725	N/A	N/A	ATP-binding cassette domain-containing protein	GBS_RS04370	gbs0794
BM200_005	957577	9.5968	3656.24	N/A	-21	tracRNA	N/A	b0442	957598	CRISPR locus	tracRNA	tracRNA
BM200_006	1282246	9.53748	3670.31	24	>250	BQ8897_RS06780	1282222	N/A	N/A	ISLre2 family transposase	N/D	N/D
BM200_007	1567015	9.52534	3491.19	48	23	BQ8897_RS08205	1566967	b0735	1566992	branched-chain amino acid ABC transporter substrate-binding protein	GBS_RS08555	gbs1632
BM200_008	1229150	8.85331	3122.8	47	10	BQ8897_RS06570	1229103	b0566	1229140	AI-2E family transporter	GBS_RS06705	gbs1267
BM200_009	1855626	8.79881	3775.91	43	13	BQ8897_RS09785	1855583	b0888	1855613	endopeptidase	GBS_RS09795	gbs1879
BM200_010	2036168	8.75635	2966.51	51	-31	BQ8897_RS10700	2036117	b0963	2036199	YSIRK-type signal peptide-containing protein	GBS_RS10485	gbs2018
BM200_011	64509	8.57393	3134.7	-143	-108	BQ8897_RS00415	64652	b0021	64617	XRE family transcriptional regulator	GBS_RS00410	gbs0048 (allelic variant)
BM200_012	1543409	8.56065	1398.1	55	-39	BQ8897_RS08070	1543354	b0723	1543448	VTC domain-containing protein	GBS_RS08440	gbs1609
BM200_013	700063	8.17474	2359.97	-91	-5	BQ8897_RS04060	700154	b0312	700068	ATP-binding cassette domain-containing protein	GBS_RS03620	gbs0641
BM200_014	1251292	7.98548	3706.77	36	>250	BQ8897_RS06675	1251256	N/A	N/A	ethanolamine utilization protein EutK	GBS_RS06805	gbs1287 (pseudo)
BM200_015	1949736	7.88149	2893.97	39	32	BQ8897_RS10265	1949697	b0931	1949704	hypothetical protein	N/D	N/D
BM200_016	1795935	7.60367	3473.26	28	-4	BQ8897_RS09515	1795907	b0855	1795939	DUF1310 family protein	GBS_RS09535	gbs1829
BM200_017	1536696	7.55614	3509.96	125	82	BQ8897_RS08040	1536571	b0722	1536614	GNAT family N-acetyltransferase	GBS_RS08410	gbs1603
BM200_018	484987	7.51856	2377.65	-526	-313	BQ8897_RS02920	485513	b0216	485300	class 1b ribonucleoside-diphosphate reductase subunit beta	GBS_RS02715	gbs0453
BM200_019	251048	7.39001	3209.96	-109	-64	BQ8897_RS01565	251157	b0102	251112	ABC transporter substrate-binding protein	GBS_RS01195	gbs0184
BM200_020	256270	7.26252	1530.36	-130	-60	BQ8897_RS01590	256400	b0103	256330	PTS trehalose transporter subunit IIBC	GBS_RS01220	gbs0189
BM200_021	1661735	7.04933	2291.65	74	43	BQ8897_RS08725	1661661	b0790	1661692	CHAP domain-containing protein	GBS_RS09030	gbs1727
BM200_022	1377209	6.64595	2382.75	140	-119	BQ8897_RS07245	1377069	b0635	1377328	LPXTG cell wall anchor domain-containing protein	N/D	N/D
BM200_023	715093	6.57417	3368.87	-326	>250	BQ8897_RS04145	715419	N/A	N/A	hypothetical protein	N/D	N/D
BM200_024	810524	6.4706	2762.33	229	265	BQ8897_RS04580	810295	b0363	810259	FtsW/RodA/SpoVE family cell cycle protein	GBS_RS04305	gbs0781
BM200_025	1066475	6.35346	2648.18	213	>250	BQ8897_RS05755	1066262	N/A	N/A	hypothetical protein	N/D	N/D
BM200_026	1983838	6.33254	1927.2	-120	>250	BQ8897_RS10460	1983958	N/A	N/A	divalent metal cation transporter	N/D	N/D
BM200_027	1243133	6.19857	1320.27	64	15	BQ8897_RS06630	1243069	b0574	1243118	hypothetical protein	GBS_RS06765	gbs1279
BM200_028	1667009	6.09208	3016.01	113	88	BQ8897_RS08745	1666896	b0792	1666921	preprotein translocase subunit SecA	GBS_RS09050	gbs1731
BM200_029	821871	6.04012	2649.68	-70	-37	BQ8897_RS04625	821941	b0371	821908	membrane protein	GBS_RS04350	gbs0790
BM200_030	434993	5.7178	2436.76	-40	-8	BQ8897_RS02635	435033	b0188	435001	ABC transporter ATP-binding protein	GBS_RS02200	gbs0359
BM200_031	1833029	5.57956	1104.56	203	108	BQ8897_RS09685	1832826	b0873	1832921	PTS sugar transporter subunit IIC	GBS_RS09695	gbs1860
BM200_032	1847725	5.48325	2210.54	-99	-73	BQ8897_RS09755	1847824	b0885	1847798	peroxiredoxin	GBS_RS09765	gbs1874
BM200_033	1769448	5.46377	2240.09	42	-21	BQ8897_RS09365	1769406	b0837	1769469	aminotransferase class V-fold PLP-dependent enzyme	GBS_RS09385	gbs1799
BM200_034	1093206	5.39649	1456.19	110	50	BQ8897_RS05875	1093096	b0500	1093156	LPXTG cell wall anchor domain-containing protein	GBS_RS05820	gbs1087
BM200_035	2031139	5.38671	2403.25	64	120	BQ8897_RS10685	2031075	b0960	2031019	hypothetical protein	GBS_RS10470	gbs2015
BM200_036	1986494	5.28191	2574.66	-322	>250	BQ8897_RS10465	1986816	N/A	N/A	ABC transporter permease	N/D	N/D
BM200_037	1708069	5.16088	702.004	80	48	BQ8897_RS08975	1707989	b0817	1708021	aquaporin family protein	GBS_RS09275	gbs1777
BM200_038	436660	5.15302	2315.4	-192	-161	BQ8897_RS02645	436852	b0189	436821	aminoglycoside phosphotransferase	GBS_RS02440	gbs0411
BM200_039	1055552	5.13309	2233.66	-13	-56	BQ8897_RS05695	1055565	b0490	1055608	iron ABC transporter permease	GBS_RS05615	gbs1045
BM200_040	703121	5.12232	941.959	-258	28	BQ8897_RS04080	703379	b0313	703093	hypothetical protein	GBS_RS03635	gbs0644
BM200_041	1319295	5.09003	2299.56	-123	-99	BQ8897_RS06985	1319418	b0610	1319394	membrane protein	GBS_RS07395	gbs1406
BM200_042	1442752	5.08549	496.607	181	154	BQ8897_RS07565	1442571	b0667	1442598	MFS transporter	GBS_RS07905	gbs1506
BM200_030b	434175	5.01478	N/A	-45	6	BQ8897_RS02625	434220	b0186	434169	Secreted small protein	GBS_RS02190	gbs0358
BM200_043	299984	5.01478	2032	-31	84	BQ8897_RS01870	300015	b0115	299900	XRE family transcriptional regulator	GBS_RS01425	gbs0229
BM200_044	841639	5.00193	2124.72	-177	-14	BQ8897_RS04725	841816	b0385	841653	PRD domain-containing protein	GBS_RS04445	gbs0809
BM200_045	221680	4.97276	2093.9	-175	299	BQ8897_RS01410	221855	b0084	221381	endonuclease	GBS_RS01045	gbs0153
BM200_046	518492	4.96883	2315.8	-107	-86	BQ8897_RS03085	518599	b0232	518578	gfo/Idh/MocA family oxidoreductase	GBS_RS02920	gbs0494
BM200_047	1045058	4.96118	1846.5	55	26	BQ8897_RS05655	1045003	b0487	1045032	CPBP family intramembrane metalloprotease	GBS_RS05575	gbs1037
BM200_048	495175	4.94653	2536.37	-54	>250	BQ8897_RS02955	495229	N/A	N/A	DUF2316 family protein	GBS_RS02745	gbs0459
BM200_049	761159	4.88908	1759.2	-76	-28	BQ8897_RS04335	761235	b0335	761187	DNA-binding response regulator	GBS_RS03840	gbs0685
BM200_050	445445	4.87148	1885.59	66	-69	BQ8897_RS02690	445379	b0191	445514	alpha/beta hydrolase	GBS_RS02485	gbs0419
BM200_051	298509	4.85457	1793.37	26	>250	BQ8897_RS01845	298483	N/A	N/A	hypothetical protein	GBS_RS01420	gbs0228
BM200_052	1392870	4.80124	1780.4	-82	-58	BQ8897_RS07330	1392952	b0646	1392928	ABC transporter ATP-binding protein	GBS_RS07685	gbs1462
BM200_053	575523	4.70066	1040.56	144	>250	BQ8897_RS03375	575379	N/A	N/A	site-specific integrase	N/D	N/D
BM200_054	1460963	4.68753	1508.75	125	83	BQ8897_RS07620	1460838	b0675	1460880	peptidase	N/D	N/D
BM200_055	732555	4.65029	716.982	-106	-24	BQ8897_RS04215	732661	b0316	732579	DNA/RNA non-specific endonuclease	GBS_RS03720	gbs0661
BM200_056	1701458	4.64214	1722.94	-81	-39	BQ8897_RS08950	1701539	b0813	1701497	formate C-acetyltransferase	GBS_RS09250	gbs1772
BM200_057	1823248	4.62956	1976.07	28	-4	BQ8897_RS09630	1823220	b0868	1823252	LacI family DNA-binding transcriptional regulator	GBS_RS09640	gbs1849
BM200_058	907139	4.62634	1205.16	-345	>250	BQ8897_RS05045	907484	N/A	N/A	1,4-alpha-glucan branching protein GlgB	GBS_RS04750	gbs0871
BM200_059	1909280	4.54638	1759.09	66	>250	BQ8897_RS10030	1909214	N/A	N/A	adhesion protein	GBS_RS10030	gbs1926
BM200_060	1255117	4.33934	1670	-32	>250	BQ8897_RS06680	1255149	N/A	N/A	pullulanase	GBS_RS06810	gbs1288
BM200_061	1280433	4.3186	1529.56	199	-17	BQ8897_RS06775	1280234	b0587	1280450	peptidase C5	GBS_RS06910	gbs1308
BM200_062	509203	4.25346	1261.69	29	-13	BQ8897_RS03040	509174	b0226	509216	SAM-dependent methyltransferase	N/D	N/D
BM200_063	453882	4.23874	630.272	-60	>250	BQ8897_RS02735	453942	N/A	N/A	YSIRK signal domain/LPXTG anchor domain surface protein	GBS_RS02530	gbs0428
BM200_064	1092241	4.20033	1552.37	57	3	BQ8897_RS05870	1092184	b0499	1092238	aspartate-semialdehyde dehydrogenase	GBS_RS05815	gbs1086
BM200_065	2076280	4.17051	1499.9	-36	-13	BQ8897_RS10905	2076316	b0990	2076293	bacteriocin immunity protein	GBS_RS10685	gbs2057
BM200_066	1213174	4.14633	1601.53	-12	>250	BQ8897_RS06500	1213186	N/A	N/A	purine-nucleoside phosphorylase	GBS_RS06635	gbs1253
BM200_067	2039204	4.13542	1666.1	-2	-2	BQ8897_RS10720	2039206	b0966	2039206	RluA family pseudouridine synthase	GBS_RS10500	gbs2021
BM200_068	932096	3.99015	1349.89	839	>250	BQ8897_RS05150	931257	N/A	N/A	helicase-exonuclease AddAB subunit AddA	GBS_RS04855	gbs0891
BM200_069	878001	3.98994	1058.76	-71	-47	BQ8897_RS04900	878072	b0409	878048	polysaccharide deacetylase	GBS_RS04610	gbs0842
