## Supplementary Tables for "The CovR regulatory network drives the evolution of Group B *Streptococcus* virulence": Sup Table S9.xlsx

### Sheet: Supp Table S9A
Table S9A: Chromosomal CovR binding overlap between BM110 and NEM316
Yellow shading = CovR binding signal detected in the two strains / Grey shading = CovR binding signal detected in the two inducing conditions in one strain only.
	BM110					NEM316
Number of experiments with CovR binding	Gene ID BM110	Peak ID (50 ng/ml aTc)	Peak ID (200 ng/ml aTc)	Mean FE (50 ng/ml aTc)	Mean FE (200 ng/ml aTc)	Mean FE (200 ng/ml aTc)	Mean FE (50 ng/ml aTc)	Peak ID (200 ng/ml aTc)	Peak ID (50 ng/ml aTc)	Gene ID NEM316	Common ID NEM316
4	as_tracRNA	BM50_003	BM200_005	7.7	9.6	4.37128	4.00603	NEM50_024	NEM200_043	asTracRNA	asTracRNA
4	BQ8897_RS06675	BM50_008	BM200_014	7	8	6.25542	4.99524	NEM50_008	NEM200_009	GBS_RS06805	gbs1287
4	BQ8897_RS04945	BM50_012	BM200_003	6.7	11.2	6.77514	5.57262	NEM50_005	NEM200_003	GBS_RS04650	gbs0850
4	BQ8897_RS00415	BM50_013	BM200_011	6.7	8.6	6.30025	5.95696	NEM50_004	NEM200_008	GBS_RS00410	gbs0048
4	BQ8897_RS08205	BM50_015	BM200_007	6.6	9.5	6.52937	6.54182	NEM50_002	NEM200_006	GBS_RS08555	gbs1632
4	BQ8897_RS07330	BM50_016	BM200_052	6.6	4.8	4.49306	3.99986	NEM50_025	NEM200_034	GBS_RS07685	gbs1462
4	BQ8897_RS09785	BM50_020	BM200_009	6.4	8.8	5.40808	4.05299	NEM50_022	NEM200_018	GBS_RS09795	gbs1879
4	BQ8897_RS08745	BM50_035	BM200_028	5.5	6.1	5.76354	4.13492	NEM50_021	NEM200_013	GBS_RS09050	gbs1731
4	BQ8897_RS09755	BM50_037	BM200_032	5.2	5.5	5.43148	4.82147	NEM50_011	NEM200_017	GBS_RS09765	gbs1874*
4	BQ8897_RS07585	BM50_041	BM200_001	5.1	15.6	6.55244	4.67978	NEM50_013	NEM200_005	GBS_RS07925	gbs1510*
4	BQ8897_RS01565	BM50_043	BM200_019	4.7	7.4	7.33042	6.55675	NEM50_001	NEM200_001	GBS_RS01195	gbs0184
4	BQ8897_RS05870	BM50_050	BM200_064	4.4	4.2	5.10555	4.61763	NEM50_015	NEM200_021	GBS_RS05815	gbs1086
3	BQ8897_RS09515	BM50_002	BM200_016	7.7	7.6	5.0331			NEM200_022	GBS_RS09535	gbs1829
3	BQ8897_RS04060	BM50_005	BM200_013	7.2	8.2	4.37312			NEM200_041	GBS_RS03620	gbs0641
3	BQ8897_RS06570	BM50_010	BM200_008	7	8.9	4.17525			NEM200_052	GBS_RS06705	gbs1267
3	BQ8897_RS09870	BM50_019		6.42187		4.63931	4.58047	NEM50_017	NEM200_027	GBS_RS09875	gbs1895
3	BQ8897_RS10700	BM50_024	BM200_010	6.3	8.8	4.49492			NEM200_033	GBS_RS10485	gbs2018
3	BQ8897_RS05695	BM50_026	BM200_039	6.1	5.1	4.19292			NEM200_050	GBS_RS05615	gbs1045
3	BQ8897_RS10030	BM50_046	BM200_059	4.5	4.6	3.98024			NEM200_058	GBS_RS10030	gbs1926
3	BQ8897_RS11010	BM50_049		4.37318		4.54962	5.15369	NEM50_007	NEM200_030	GBS_RS10790	GBS_RS10790
3	BQ8897_RS08040		BM200_017		7.6	6.19789	4.64557	NEM50_014	NEM200_010	GBS_RS08410	gbs1603
3	BQ8897_RS04580		BM200_024		6.5	6.07747	4.84267	NEM50_010	NEM200_012	GBS_RS04305	gbs0781
3	BQ8897_RS02625	BM50_023b	BM200_030b	6.32683	5	4.40272			NEM200_039	GBS_RS02195	gbs0358
2	BQ8897_RS10790	BM50_058		4.09516			4.01298	NEM50_023		GBS_RS10575	gbs2036
2	BQ8897_RS02920		BM200_018		7.5	4.37233			NEM200_042	GBS_RS02715	gbs0453
2	BQ8897_RS04725		BM200_044		5	4.82891			NEM200_024	GBS_RS04445	gbs0809
2	BQ8897_RS02955		BM200_048		5	4.81939			NEM200_025	GBS_RS02745	gbs0459
2	BQ8897_RS08950		BM200_056		4.6	4.18497			NEM200_051	GBS_RS09250	gbs1772
2	BQ8897_RS06500		BM200_066		4.2	4.63295			NEM200_028	GBS_RS06635	gbs1253
2	BQ8897_RS04900		BM200_069		4	4.28571			NEM200_047	GBS_RS04610	gbs0842
2	BQ8897_RS10135	BM50_036		5.30873		4.44975			NEM200_035	GBS_RS10125	gbs1944
2	BQ8897_RS04650	BM50_001	BM200_004	8.1	10.5					GBS_RS04370	gbs0794
2	BQ8897_RS02910	BM50_004	BM200_002	7.3	14.8					GBS_RS02705	gbs0451
2	BQ8897_RS04625	BM50_006	BM200_029	7.2	6					GBS_RS04350	gbs0790
2	BQ8897_RS05655	BM50_007	BM200_047	7.1	5					GBS_RS05575	gbs1037
2	BQ8897_RS06780	BM50_011	BM200_006	7	9.5					GBS_RS06915	GBS_RS06915
2	BQ8897_RS05875	BM50_009	BM200_034	7	5.4					GBS_RS05820	gbs1087
2	BQ8897_RS04140	BM50_014	BM200_023	6.6	6.6					N/D	N/D
2	BQ8897_RS04335	BM50_017	BM200_049	6.5	4.9					GBS_RS03840	gbs0685
2	BQ8897_RS01410	BM50_021	BM200_045	6.4	5					GBS_RS01045	gbs0153
2	BQ8897_RS02635	BM50_023	BM200_030	6.3	5.7					GBS_RS02200	gbs0359
2	BQ8897_RS02690	BM50_025	BM200_050	6.1	4.9					GBS_RS02485	gbs0419
2	BQ8897_RS05755	BM50_028	BM200_025	6	6.4					N/D	N/D
2	BQ8897_RS08070	BM50_029	BM200_012	5.7	8.6					GBS_RS08440	gbs1609
2	BQ8897_RS06630	BM50_030	BM200_027	5.7	6.2					GBS_RS06765	gbs1279
2	BQ8897_RS07620	BM50_032	BM200_054	5.6	4.7					N/D	instead of the PI-2a locus (gbs1513-gbs1529)
2	BQ8897_RS07245	BM50_033	BM200_022	5.5	6.7					N/D	N/D
2	BQ8897_RS06775	BM50_034	BM200_061	5.5	4.3					GBS_RS06910	gbs1308
2	BQ8897_RS10265	BM50_038	BM200_015	5.2	7.9					N/D	N/D
2	BQ8897_RS02645	BM50_039	BM200_038	5.2	5.2					GBS_RS02440	gbs0411
2	BQ8897_RS08725	BM50_040	BM200_021	5.1	7.1					GBS_RS09030	gbs1727
2	BQ8897_RS06680	BM50_042	BM200_060	4.7	4.3					GBS_RS06810	gbs1288
2	BQ8897_RS04215	BM50_048	BM200_055	4.4	4.7					GBS_RS03720	gbs0661
2	BQ8897_RS03040	BM50_047	BM200_062	4.4	4.3					GBS_RS02880	gbs0486
2	BQ8897_RS01590	BM50_052	BM200_020	4.3	7.3					GBS_RS01220	gbs0189
2	BQ8897_RS09685	BM50_053	BM200_031	4.3	5.6					GBS_RS09695	gbs1860
2	BQ8897_RS04080	BM50_051	BM200_040	4.3	5.1					GBS_RS03635	gbs0644
2	BQ8897_RS10685	BM50_054	BM200_035	4.2	5.4					GBS_RS10470	gbs2015
2	BQ8897_RS02735	BM50_056	BM200_063	4.2	4.2					GBS_RS02530	gbs0428
2	BQ8897_RS01845	BM50_060	BM200_051	4	4.9					GBS_RS01420	gbs0228
2	BQ8897_RS06325					6.83833	4.59495	NEM50_016	NEM200_002	GBS_RS06435	gbs1214
2	BQ8897_RS01875					6.60454	4.96657	NEM50_009	NEM200_004	GBS_RS01440	gbs0230
2	N/D					5.56556	4.23034	NEM50_019	NEM200_014	GBS_RS10315	gbs1985
2	BQ8897_RS06980					5.56518	4.32479	NEM50_018	NEM200_015	GBS_RS07390	gbs1405
2	BQ8897_RS05540					5.52893	5.47281	NEM50_006	NEM200_016	GBS_RS05225	gbs0966
2	BQ8897_RS05470					4.41183	4.14054	NEM50_020	NEM200_037	GBS_RS05155	gbs0951
1	BQ8897_RS02070	BM50_018		6.49916						GBS_RS01660	gbs0257
1	BQ8897_RS03990	BM50_022		6.33193						GBS_RS03560	gbs0627
1	BQ8897_RS09175	BM50_027		5.96997						N/D	N/D
1	BQ8897_RS10610	BM50_031		5.64309						GBS_RS10400	gbs2001
1	BQ8897_RS06420	BM50_044		4.61402						GBS_RS06555	gbs1237,1
1	BQ8897_RS06395	BM50_045		4.5734						GBS_RS06535	gbs1233
1	BQ8897_RS01270	BM50_055		4.23397						GBS_RS	N/D
1	BQ8897_RS05445	BM50_057		4.14434						GBS_RS05130	gbs0946
1	N/D	BM50_059		4.0045						N/D	N/D
1	BQ8897_RS03235	BM50_061		3.98767						GBS_RS03070	gbs0524
1	BQ8897_RS10460		BM200_026		6.3					N/D	N/D
1	BQ8897_RS09365		BM200_033		5.5					GBS_RS09385	gbs1799
1	BQ8897_RS10465		BM200_036		5.3					N/D	N/D
1	BQ8897_RS08975		BM200_037		5.2					GBS_RS09275	gbs1777
1	BQ8897_RS06985		BM200_041		5.1					GBS_RS07395	gbs1406
1	BQ8897_RS07565		BM200_042		5.1					GBS_RS07905	gbs1506
1	BQ8897_RS01870		BM200_043		5					GBS_RS01425	gbs0229
1	BQ8897_RS03085		BM200_046		5					GBS_RS02920	gbs0494
1	BQ8897_RS03375		BM200_053		4.7					N/D	N/D
1	BQ8897_RS09630		BM200_057		4.6					GBS_RS09640	gbs1849
1	BQ8897_RS05045		BM200_058		4.6					GBS_RS04750	gbs0871
1	BQ8897_RS10905		BM200_065		4.2					GBS_RS10685	gbs2057
1	BQ8897_RS10720		BM200_067		4.1					GBS_RS10500	gbs2021
1	BQ8897_RS05150		BM200_068		4					GBS_RS04855	gbs0891
1	BQ8897_RS02045					6.13789			NEM200_011	GBS_RS01635	gbs0252
1	BQ8897_RS08715					5.2594			NEM200_019	GBS_RS09020	gbs1725
1	N/D					5.15721			NEM200_020	GBS_RS07075	gbs1341
1	BQ8897_RS02640					4.85026			NEM200_023	GBS_RS02205	gbs0360
1	BQ8897_RS03000					4.74128			NEM200_026	GBS_RS11195	gbs0470
1	BQ8897_RS03845					4.58476			NEM200_029	GBS_RS03415	gbs0594
1	BQ8897_RS06430					4.51584			NEM200_031	GBS_RS06570	gbs1239
1	BQ8897_RS10610					4.5073			NEM200_032	GBS_RS10400	gbs2001
1	BQ8897_RS10135					4.44975			NEM200_035	GBS_RS10125	gbs1944
1	BQ8897_RS05785					4.43074			NEM200_036	GBS_RS05670	gbs1057
1	BQ8897_RS02470					4.40313			NEM200_038	GBS_RS02040	gbs0328
1	N/D					4.38267			NEM200_040	GBS_RS04025	gbs0725
1	N/D					4.36618			NEM200_044	GBS_RS02365	gbs0396
1	N/D					4.36555			NEM200_045	GBS_RS05315	gbs0984
1	BQ8897_RS03865					4.30234			NEM200_046	GBS_RS03435	gbs0598
1	N/D					4.28282			NEM200_048	GBS_RS08030	gbs1530
1	N/D					4.28125			NEM200_049	GBS_RS10255	gbs1972
1	BQ8897_RS07930					4.13473			NEM200_053	GBS_RS08305	gbs1582
1	N/D					4.11322			NEM200_054	GBS_RS03925	gbs0705
1	N/D					4.08376			NEM200_055	GBS_RS02260	gbs0375
1	N/D					4.07797			NEM200_056	GBS_RS05415	gbs1004
1	BQ8897_RS02585					3.98844			NEM200_057	GBS_RS02150	gbs0350
1	N/D						4.68785	NEM50_012		GBS_RS01590	gbs0244
1	BQ8897_RS07055						3.98192	NEM50_026		GBS_RS07460	gbs1419

### Sheet: Supp Table S9B
Table S9B: Sequences similarities between BM110 and NEM316 CovR binding regions (250 bp)
(1) Yellow shading = CovR binding signal detected in the two strains / Grey shading = CovR binding signal detected in the two inducing conditions in one strain only.
(2) Blue = identical sequences on 250 bp
		BM110		NEM316
ID BM110 (1)	ID NEM316 (1)	Start Peak region	End Peak region	Correspondent Start Peak region	Correspondent End Peak region	Alignment lenght (bp)	SNP (bp)	Deletion (bp)	% identity (2)	E-value	Peaks ID	Genes included
BQ8897_RS06675	GBS_RS06805	1251167	1251417	1329378	1329627	250	0	0	100	2.48e-131	BM50_008
BQ8897_RS07585	GBS_RS07925	1447915	1448165	1564523	1564772	250	0	0	100	2.48e-131	BM50_041
BQ8897_RS01565	GBS_RS01195	250922	251172	204587	204836	250	0	0	100	2.48e-131	BM50_043
BQ8897_RS08950	GBS_RS09250	1701333	1701583	1831595	1831844	250	0	0	100	2.48e-131	BM200_056
BQ8897_RS09515	GBS_RS09535	1795820	1796070	1888558	1888807	250	1	0	99.6	1.16e-129	BM50_002
BQ8897_RS04060	GBS_RS03620	699935	700185	658071	658320	250	1	0	99.6	1.16e-129	BM50_005
BQ8897_RS10790	GBS_RS10575	2054611	2054861	2110266	2110515	250	1	0	99.6	1.16e-129	BM50_058
BQ8897_RS08040	GBS_RS08410	1536571	1536821	1665412	1665661	250	1	0	99.6	1.16e-129	BM200_017
as_TracRNA	as_TracRNA	957466	957716	945335	945583	250	1	1	99.2	1.93e-127	BM50_003	as_TracRNA
BQ8897_RS08745	GBS_RS09050	1666882	1667132	1790285	1790534	250	2	0	99.2	5.37e-128	BM50_035	secA
BQ8897_RS06570	GBS_RS06705	1229026	1229276	1307239	1307488	250	2	0	99.2	5.37e-128	BM50_010
BQ8897_RS09755	GBS_RS09765	1847594	1847844	1938887	1939136	250	2	0	99.2	5.37e-128	BM50_037
BQ8897_RS11010	GBS_RS10790	2094477	2094727	2150221	2150470	250	2	0	99.2	5.37e-128	BM50_049
BQ8897_RS04580	GBS_RS04305	810399	810649	800473	800722	250	2	0	99.2	5.37e-128	BM200_024
BQ8897_RS02920	GBS_RS02715	484862	485112	481606	481855	250	2	0	99.2	5.37e-128	BM200_018
BQ8897_RS09785	GBS_RS09795	1855493	1855743	1946786	1947035	250	3	0	98.8	2.50e-126	BM50_020	pepO
BQ8897_RS02625	GBS_RS02195	434055	434305	383034	383283	250	3	0	98.8	2.50e-126	BM50_023b
BQ8897_RS05870	GBS_RS05815	1092114	1092364	1131821	1132070	250	3	0	98.8	2.50e-126	BM50_050
BQ8897_RS04900	GBS_RS04610	877876	878126	867917	868166	250	3	0	98.8	2.50e-126	BM200_069
BQ8897_RS02955	GBS_RS02745	495050	495300	490361	490610	250	4	0	98.4	1.16e-124	BM200_048
BQ8897_RS09870	GBS_RS09875	1870517	1870767	1961812	1962060	249	3	1	98.4	3.23e-125	BM50_019
BQ8897_RS07330	GBS_RS07685	1392744	1392994	1511859	1512107	250	4	1	98	1.95e-122	BM50_016	fhuCDBG
BQ8897_RS00415	GBS_RS00410	64400	64650	64004	64254	251	4	1	98	5.41e-123	BM50_013
BQ8897_RS04725	GBS_RS04445	841514	841764	831498	831748	251	4	1	98	5.41e-123	BM200_044
BQ8897_RS10030	GBS_RS10030	1909151	1909401	1999966	2000215	250	5	0	98	5.41e-123	BM50_046	adcAII-shtII
BQ8897_RS06500	GBS_RS06635	1213049	1213299	1291263	1291512	250	5	0	98	5.41e-123	BM200_066
BQ8897_RS08205	GBS_RS08555	1566881	1567131	1694197	1694445	250	5	1	97.6	9.06e-121	BM50_015
BQ8897_RS05695	GBS_RS05615	1055520	1055770	1090722	1090970	250	7	1	96.8	1.96e-117	BM50_026
BQ8897_RS04945	GBS_RS04650	886292	886542	876332	876579	250	8	2	96	4.24e-114	BM50_012	fbsB
BQ8897_RS10700	GBS_RS10485	2035864	2036114	2091676	2091771	96	159	(recombination BibA/HvgA)	36.4	2.20e-37	BM50_024	hvgA / bibA
BQ8897_RS10135	GBS_RS10125	1929640	1929890	N/D	N/D	N/D	N/D	(deletion/recombination)	N/D	N/D	BM50_036	rgfCA
BQ8897_RS01875	GBS_RS01440	245667	245917	299862	300111	250	0	0	100	2.44e-131	NEM50_009
BQ8897_RS04625	GBS_RS04350	821762	822012	811836	812085	250	0	0	100	2.48e-131	BM50_006	(fbsC)
BQ8897_RS10685	GBS_RS10470	2031009	2031259	2086520	2086769	250	0	0	100	2.48e-131	BM50_054
BQ8897_RS09685	GBS_RS09695	1832876	1833126	1924169	1924418	250	0	0	100	2.48e-131	BM50_053
BQ8897_RS01590	GBS_RS01220	256149	256399	209814	210063	250	0	0	100	2.48e-131	BM50_052
BQ8897_RS04080	GBS_RS03635	702987	703237	661123	661372	250	1	0	99.6	1.16e-129	BM50_051	cyl operon
BQ8897_RS02735	GBS_RS02530	453769	454019	449839	450088	250	1	0	99.6	1.16e-129	BM50_056	pbsP
BQ8897_RS06680	GBS_RS06810	1254998	1255248	1333209	1333458	250	1	0	99.6	1.16e-129	BM50_042	sapA
BQ8897_RS06630	GBS_RS06765	1243009	1243259	1321221	1321470	250	1	0	99.6	1.16e-129	BM50_030
BQ8897_RS05470	GBS_RS05155	993837	994087	1005784	1006032	250	0	1	99.6	4.08e-129	NEM50_020
BQ8897_RS06980	GBS_RS07390	1455844	1456094	1319169	1319418	250	2	0	99.2	5.27e-128	NEM50_018
BQ8897_RS02690	GBS_RS02485	445314	445564	441383	441633	251	1	1	99.2	5.37e-128	BM50_025
BQ8897_RS04215	GBS_RS03720	732436	732686	677289	677538	250	2	0	99.2	5.37e-128	BM50_048	nucA
BQ8897_RS08070	GBS_RS08440	1543277	1543527	1672119	1672367	249	1	1	99.2	6.95e-127	BM50_029
BQ8897_RS06325	GBS_RS06435	1253518	1253768	1179382	1179631	250	3	0	98.8	2.45e-126	NEM50_016
BQ8897_RS04335	GBS_RS03840	761029	761279	705880	706130	251	2	1	98.8	2.50e-126	BM50_017
BQ8897_RS08725	GBS_RS09030	1661608	1661858	1785011	1785260	250	3	0	98.8	2.50e-126	BM50_040
BQ8897_RS05655	GBS_RS05575	1044918	1045168	1080120	1080369	250	3	0	98.8	5.37e-128	BM50_007
BQ8897_RS02645	GBS_RS02440	436544	436794	385522	385756	235	3	0	98.8	5.45e-118	BM50_039
BQ8897_RS02910	GBS_RS02705	479965	480215	476709	476957	250	2	1	98.8	8.99e-126	BM50_004	scpB2
BQ8897_RS02635	GBS_RS02200	434860	435110	383839	384087	250	2	1	98.8	8.99e-126	BM50_023
BQ8897_RS01845	GBS_RS01420	298384	298634	244179	244428	250	5	0	98	5.41e-123	BM50_060
BQ8897_RS03040	GBS_RS02880	509086	509336	509854	510104	251	5	1	97.6	2.52e-121	BM50_047
BQ8897_RS01410	GBS_RS01045	221564	221814	174131	174381	251	7	1	96.8	5.45e-118	BM50_021
BQ8897_RS05875	GBS_RS05820	1093123	1093373	1133359	1133606	250	12	1	94.8	1.99e-107	BM50_009	fbsA
BQ8897_RS04650	GBS_RS04370	826600	826850	816615	816850	236	17	73	93.2	3.26e-120	BM50_001
BQ8897_RS06775	GBS_RS06910	1280311	1280561	1355243	1355492	251	21	0	91.6	9.38e-96	BM50_034	scpB
BQ8897_RS05540	GBS_RS05225	1009662	1009912	1021607	1021734	128	0	68	72.8	1.61e-63	NEM50_006
BQ8897_RS04140	N/D	714968	715218	N/D	N/D	N/D	N/D	(prophage)	N/D	N/D	BM50_014	scpB4A
BQ8897_RS10265	N/D	1949607	1949857	N/D	N/D	N/D	N/D	(prophage)	N/D	N/D	BM50_038
BQ8897_RS07620	N/D	1460846	1461096	N/D	N/D	N/D	N/D	(srr1 locus in NEM316)	N/D	N/D	BM50_032	scpB4B
BQ8897_RS07245	N/D	1377114	1377364	N/D	N/D	N/D	N/D	(srr2 locus in BM110)	N/D	N/D	BM50_033	srr2
BQ8897_RS06780	N/D	1.28212e+06	1.28237e+06	N/D	N/D	N/D	N/D	(transposase)	N/D	N/D	BM50_011	(scpB)
N/D	GBS_RS10315	2050740	2050990	N/D	N/D	N/D	N/D	(type VII locus)	N/D	N/D	NEM50_019
BQ8897_RS05755	N/D	1066340	1066590	N/D	N/D	N/D	N/D	(type VII locus)	N/D	N/D	BM50_028
