## Supplementary Tables for "The CovR regulatory network drives the evolution of Group B *Streptococcus* virulence": Sup Table S11.xlsx

### Sheet: Sup Table S11A
Table S11A. Strains used in this study
ID (Lab collection)	Strains	Relevant characteristics	Reference
Streptococcus agalactiae
NEM2312	BM110	Serotype III, ST-17, human clinical isolate	[2]
NEM3240	BM110 ∆covR	In frame deletion of covR in BM110	[3]
NEM4863	BM110 ∆covR / pTCV-PtetO-covR	Strain NEM3240 with plasmid for the aTc inducible expression of CovR	This study
NEM4869	BM110 ∆covR / pTCV-PtetO-FLAG-covR	Strain NEM3240 with plasmid for the aTc inducible expression of FLAG-CovR	This study
NEM4870	BM110 ∆covR / pTCV-PtetO-FLAG-covRD53A	Strain NEM3240 with plasmid for the aTc inducible expression of FLAG-CovRD53A	This study
NEM4139	BM110 CovRD53A	BM110 mutant expressing CovR with a D53A substitution	This study
NEM4517	BM110 CovST282A	BM110 mutant expressing CovS with a T282A substitution	This study
NEM4982	BM110 CovST282A ∆covR	BM110 mutant expressing CovS with a T282A substitution and in frame ∆covR deletion	This study
NEM5011	BM110 CovST282A ∆covR / pTCV-PtetO-covR	Strain NEM4982 with plasmid for the aTc inducible expression of CovR	This study
NEM5012	BM110 CovST282A ∆covR / pTCV-PtetO-FLAG-covR	Strain NEM4982 with plasmid for the aTc inducible expression of FLAG-CovR	This study
NEM3525	NEM316	Serotype III, ST-23, human clinical isolate	[4]
NEM2802	NEM316 ∆covR	In frame deletion of covR in NEM316	[5]
NEM4889	NEM316 ∆covR / pTCV-PtetO-covR	Strain NEM2802 with plasmid for the aTc inducible expression of CovR	This study
NEM4888	NEM316 ∆covR / pTCV-PtetO-FLAG-covR	Strain NEM2802 with plasmid for the aTc inducible expression of FLAG-CovR	This study
NEM4891	NEM316 ∆covR / pTCV-PtetO-FLAG-covRD53A	Strain NEM2802 with plasmid for the aTc inducible expression of FLAG-CovRD53A	This study
NEM2899	NEM316 CovRD53A	NEM316 mutant expressing CovR with a D53A substitution	[5]
NEM3300	NEM316 CovST282A	NEM316 mutant expressing CovS with a T282A substitution	[5]
NEM5024	NEM316 CovST282A ∆covR	NEM316 mutant expressing CovS with a T282A substitution and in frame ∆covR deletion	This study
NEM5008	NEM316 CovST282A ∆covR / pTCV-PtetO-covR	NEM316 mutant expressing CovS with a T282A substitution and in frame ∆covR deletion	This study
NEM5010	NEM316 CovST282A ∆covR / pTCV-PtetO-FLAG-covR	NEM316 mutant expressing CovS with a T282A substitution and in frame ∆covR deletion	This study
Escherichia coli
TOP10	TOP10	F- mcrA Δ(mrr-hsdRMS-mcrBC) φ80lacZΔM15 ΔlacX74 nupG recA1 araD139 Δ(ara-leu)7697 galE15 galK16 rpsL (StrR ) endA1 λ-	Invitrogen
BLI-5	BLI-5	Derived from E. coli BL21(DE3), expressed the lacI gene on plasmid pDIA17 and the T7 RNA	[1]
XL1-Blue	XL1-Blue	endA1 gyrA96 (nalR ) thi-1 recA1 relA1 lac glnV44 F'[::Tn10proAB+ lacIq Δ(lacZ)M15] hsdR17(rK- mK+)	Stratagene
Additional references for Table S11.
1. Munier H, Gilles AM, Glaser P, Krin E, Danchin A, Sarfati R, et al. Isolation and Characterization of Catalytic and Calmodulin-Binding Domains of Bordetella-Pertussis Adenylate-Cyclase. Eur J Biochem. 1991;196(2):469-74. doi: DOI 10.1111/j.1432-1033.1991.tb15838.x. PubMed PMID: WOS:A1991FL58400027.
2. Tazi A, Disson O, Bellais S, Bouaboud A, Dmytruk N, Dramsi S, et al. The surface protein HvgA mediates group B streptococcus hypervirulence and meningeal tropism in neonates. J Exp Med. 2010;207(11):2313-22. Epub 2010/10/20. doi: 10.1084/jem.20092594. PubMed PMID: 20956545; PubMed Central PMCID: PMCPMC2964583.
3. Lentini G, Midiri A, Firon A, Galbo R, Mancuso G, Biondo C, et al. The plasminogen binding protein PbsP is required for brain invasion by hypervirulent CC17 Group B streptococci. Sci Rep. 2018;8(1):14322. Epub 2018/09/27. doi: 10.1038/s41598-018-32774-8. PubMed PMID: 30254272; PubMed Central PMCID: PMCPMC6156580.
4. Glaser P, Rusniok C, Buchrieser C, Chevalier F, Frangeul L, Msadek T, et al. Genome sequence of Streptococcus agalactiae, a pathogen causing invasive neonatal disease. Mol Microbiol. 2002;45(6):1499-513. Epub 2002/10/02. doi: 10.1046/j.1365-2958.2002.03126.x. PubMed PMID: 12354221.
5. Firon A, Tazi A, Da Cunha V, Brinster S, Sauvage E, Dramsi S, et al. The Abi-domain protein Abx1 interacts with the CovS histidine kinase to control virulence gene expression in group B Streptococcus. PLoS Pathog. 2013;9(2):e1003179. doi: 10.1371/journal.ppat.1003179. PubMed PMID: 23436996; PubMed Central PMCID: PMCPMC3578759.
6. Buscetta M, Papasergi S, Firon A, Pietrocola G, Biondo C, Mancuso G, et al. FbsC, a novel fibrinogen-binding protein, promotes Streptococcus agalactiae-host cell interactions. J Biol Chem. 2014;289(30):21003-15. Epub 2014/06/07. doi: 10.1074/jbc.M114.553073. PubMed PMID: 24904056; PubMed Central PMCID: PMCPMC4110306.
7. Danne C, Guerillot R, Glaser P, Trieu-Cuot P, Dramsi S. Construction of isogenic mutants in Streptococcus gallolyticus based on the development of new mobilizable vectors. Res Microbiol. 2013;164(10):973-8. Epub 2013/10/26. doi: 10.1016/j.resmic.2013.09.002. PubMed PMID: 24157486.

### Sheet: Sup Table S11B
Table S11B. Plasmids used in this study
Table S11B. Plasmids used for the study	Relevant characteristics	Resistance	Reference
Plasmid 1 : Plasmids published
pTCV-PtetO	Anhydrotetracycline inducible expression vector, Pxyl/tetO promoter	Erythromycin Kanamycin	[6]
pET24a	Expression vector T7lac promoter, adds N-ter His-tag	Kanamycin	Addgene
pG1	oriR pUC, oriRts pWV01; MCS pUC18	Erythromycin	[7]
pG1-∆covR	Vector for covR deletion	Erythromycin	[5]
pG1-covRD53A	Vector for CovR D53A substitution	Erythromycin	[5]
pG1-covST282A	Vector for CovS T282A substitution	Erythromycin	[5]
Plasmid 2 : Plasmids constructed for this study
pET24a-covR	Expression vector for E.coli, C-terminal His Tag	Kanamycin	Eurofins
pEX-FLAG	Intermediate vector containing the synthetic 3XFLAG and Gly-Ala linker cassette at the 5’ position of the gene insertion site	Ampicilline	This study
pEX-FLAG-covR	Intermediate vector containing the synthetic 3XFLAG and Gly-Ala linker cassette at the 5’ position of CovR	Ampicilline	This study
pEX-FLAG-covRD53A	Intermediate vector containing the synthetic 3XFLAG and Gly-Ala linker cassette at the 5’ position of CovR D53A variant	Ampicilline	This study
pTCV-PtetO-covR	CovR expression vector, inducible promoter PtetO	Erythromycin Kanamycin	This study
pTCV-PtetO-FLAG-covR	N-terminal FLAG-CovR expression vector with Gly-Ala linker between tag and coding sequence, inducible promoter PtetO	Erythromycin Kanamycin	This study
pTCV-PtetO-FLAG-covRD53A	N-terminal FLAG-CovRD53A expression vector with Gly-Ala linker between tag and coding sequence, inducible promoter PtetO	Erythromycin Kanamycin	This study
Additional references for Table S11.
1. Munier H, Gilles AM, Glaser P, Krin E, Danchin A, Sarfati R, et al. Isolation and Characterization of Catalytic and Calmodulin-Binding Domains of Bordetella-Pertussis Adenylate-Cyclase. Eur J Biochem. 1991;196(2):469-74. doi: DOI 10.1111/j.1432-1033.1991.tb15838.x. PubMed PMID: WOS:A1991FL58400027.
2. Tazi A, Disson O, Bellais S, Bouaboud A, Dmytruk N, Dramsi S, et al. The surface protein HvgA mediates group B streptococcus hypervirulence and meningeal tropism in neonates. J Exp Med. 2010;207(11):2313-22. Epub 2010/10/20. doi: 10.1084/jem.20092594. PubMed PMID: 20956545; PubMed Central PMCID: PMCPMC2964583.
3. Lentini G, Midiri A, Firon A, Galbo R, Mancuso G, Biondo C, et al. The plasminogen binding protein PbsP is required for brain invasion by hypervirulent CC17 Group B streptococci. Sci Rep. 2018;8(1):14322. Epub 2018/09/27. doi: 10.1038/s41598-018-32774-8. PubMed PMID: 30254272; PubMed Central PMCID: PMCPMC6156580.
4. Glaser P, Rusniok C, Buchrieser C, Chevalier F, Frangeul L, Msadek T, et al. Genome sequence of Streptococcus agalactiae, a pathogen causing invasive neonatal disease. Mol Microbiol. 2002;45(6):1499-513. Epub 2002/10/02. doi: 10.1046/j.1365-2958.2002.03126.x. PubMed PMID: 12354221.
5. Firon A, Tazi A, Da Cunha V, Brinster S, Sauvage E, Dramsi S, et al. The Abi-domain protein Abx1 interacts with the CovS histidine kinase to control virulence gene expression in group B Streptococcus. PLoS Pathog. 2013;9(2):e1003179. doi: 10.1371/journal.ppat.1003179. PubMed PMID: 23436996; PubMed Central PMCID: PMCPMC3578759.
6. Buscetta M, Papasergi S, Firon A, Pietrocola G, Biondo C, Mancuso G, et al. FbsC, a novel fibrinogen-binding protein, promotes Streptococcus agalactiae-host cell interactions. J Biol Chem. 2014;289(30):21003-15. Epub 2014/06/07. doi: 10.1074/jbc.M114.553073. PubMed PMID: 24904056; PubMed Central PMCID: PMCPMC4110306.
7. Danne C, Guerillot R, Glaser P, Trieu-Cuot P, Dramsi S. Construction of isogenic mutants in Streptococcus gallolyticus based on the development of new mobilizable vectors. Res Microbiol. 2013;164(10):973-8. Epub 2013/10/26. doi: 10.1016/j.resmic.2013.09.002. PubMed PMID: 24157486.

### Sheet: Sup Table S11C
Table S11C: Oligonucleotides sequences
Oligonucleotide	Oligonucleotide Sequence (5’-3’) *	Features
For plasmid construction
pAF910	accggcacctgctccagctttGTCGTC	Inverse PCR pEX-FLAG (reverse)
pAF911	TAActgagtagGTAAAAAACTTTGAG	Inverse PCR pEX-FLAG (forward
pAF912	GACGACaaagctggagcaggtgccggtggtaaaaagatcttaataatcgaag	CovR amplification for Gibson cloning in pEX-FLAG (forward)
pAF913	CTCAAAGTTTTTTACctactcagttatttttcacgaatcacatagcc	CovR amplification for Gibson cloning in pEX-FLAG (reverse)
pAF886	acatggatccGCAAAAAAACTTTGAGCAAATTGCTCAAAGTTTTTacattatttttcacgaatcacatagc	CovR amplification for cloning in pTCV-PtetO (forward)
pAF889	atctggatccaagaaggttggtgtagatgggtaaaaag	CovR amplification for cloning in pTCV-PtetO (reverse)
pAK-CovR-F	TGGTGCCGCGCGGCAGCCATATGGGTAAAAAGATCTTAATAATCGAAG	CovR cloning in pET24a (forward)
pAK-CovR-R	AGTGGTGGTGGTGGTGGTGCTCGAGTTTTTCACGAATCACATAGC	CovR cloning in pET24a (reverse)
For qPCR
p1037F	ACTTTACCTTTTGCAGTTTCC	abx2
p1037R	CGATAACGATTGACAGCAAG	abx2
p0654F2	TAAGCAAGACAATAAGACT	cylJ
p0654R2	CTACCTCAATATAACTTCCT	cylJ
p1609F	CGTTCATCACTCACCTATGT	polyPK
p1609R	TATTTTCCTGTTGACAAGGTG	polyPK
pMVMhvgA-qR	ATACAAATTCTGCTGACTACCG	hvgA
pMVMhvgA-qF	TTAAATCCTTCCTGACCATTCC	hvgA
pMVM1895-qF	TCACAGCCAGTACATATTGG	BQ8897_RS09870
pMVM1895-qR	TTTTTGCGGGATCATAAACG	BQ8897_RS09870
p0358F	GTTTTCCTTCTATGATAAATCCTC	BQ8897_RS02625
p0358F	GTACATTTCTAGAATTTTGGAAG	BQ8897_RS02625
pqMV-fbsA-F	CAACTTATAGGGAAAAATCCAC	fbsA
pqMV-fbsA-R	AGTTAACATCGGTCTATTAGC	fbsA
pqMV-fbsB-F	GCGATTGTGAATAGAATGAGTG	fbsB
pqMV-fbsB-R	ACAGAAGCGGCGATTTCATT	fbsB
qMVM_gyr F	AGGTTCACGTTCACTGCCAT	gyrA
qMVM_gyr R	AATGGATGGGGATGGTGCTG	gyrA
qMVM_srr2 F	GCTTTTGCTTGCACTCCTCC	srr2
qMVM_srr2 R	ACGACCGCTAGAGTTCAACC	srr2
qMVM_nucA F	TTGACACGGAAGCATCCCAA	nucA
qMVM_nucA R	ACCACTCTTCCCGATGCAAA	nucA
qMVM_pil1 F	TCCCTGCCCTAAGAGCTGA	pil1
qMVM_pil1 R	GCTGCACAGCGAATTCTTGA	pil1
p2000F	GGAACTCTAGTGGCTGGTG	cfb
p2000R	CATTTGCTGGGCTTGATTATTAC	cfb
For EMSA
pMV163	GTTAAAACACTGATTTTAAGTTTC	PcovP
pMV164	GCCTCAACTATAGATCAAATTAG	PcovP
pMV219	GCGAATCGAGCGTCATTACT	Pppk
pMV220	TTTTCCTGTTGACAAGGTGTATAA	Pppk
pMV205	CAATTGACATTAATGGTTTTTGGT	PBQ8897_RS04625
pMV206	TAAAGGCATCTGCGGAATCT	PBQ8897_RS04625
pMV223	GCGTGGTTAAGGCTGAATTT	PBQ8897_RS01565
pMV224	GCCAGAAACAAAGCAACAAA	PBQ8897_RS01565
pMV207	CCAAAGCTTTCCTGATTTCC	PfbsA
pMV208	TCTAGTTTCTGATGGTTTAGATGAAG	PfbsA
pMV101	CTGTTTTTCTTAAAAAGTATTTTAC	PhvgA
pMV102	GATTGTTTTTACTAGATTATTAAGC	PhvgA
pMV121	CTCCATATTTAAAAAATAATGC	Psrr2
pMV122	CACCTTATTTAGATTAGAAAG	Psrr2
pMV181	TTTGCAAACAAATTGAAATATC	PgyrA
pMV182	GCACGAGCAACAATGACACTC	PgyrA
pMV63	GTATAAGAAACGTCTCTAAATCACA	PBQ8897_RS04060
pMV64	CTGAAGGTGAGAAACTTCAATCA	PBQ8897_RS04060
For DNase I footprints
vLacE	AGTCAAAATAGATATGAACAAATG	Pgbs0358, Pgbs1037, Pgbs1609 cloned into pTCV-lac
vLacB	GCATTAGTGTATCAACAAGCTGGGG	Pgbs0358, Pgbs1037, Pgbs1609 cloned into pTCV-lac

### Sheet: Sup Table S11D
Table S11D. Detailed plasmid construction
Plasmid	Description	Construction
pET24a-covR	pET24a bearing CovR	a) PCR amplification of covR from BM110 with primers pAK-CovR-F and pAK-CovR-R b) Digestion of the product with NdeI, XhoI c) Ligation of the fragment into NdeI, XhoI-treated pET24
pEX-FLAG-covR	pEX bearing FLAG CovR variant	a) PCR amplification of covR from BM110 with primers pAF912 and pAF913 b) Inverse PCR amplification on pEX-FLAG with primers pAF910 and pAF911 c) Fusion of the fragment with pEX-FLAG by Gibson assembly
pEX-FLAG-covRD53A	pEX bearing FLAG CovRD53A variant	a) PCR amplification of covR from BM110 covRD53A with primers pAF912 and pAF913 b) Inverse PCR amplification on pEX-FLAG with primers pAF910 and pAF911 c) Fusion of the fragment with pEX-FLAG by Gibson assembly
pTCV-PtetO-covR	pTCV-PtetO bearing CovR	a) PCR amplification of covR from BM110 with primers pAF886 and pAF889 b) Digestion of the product with BamHI c) Ligation of the fragment into BamHI-treated pTCV-PtetO
pTCV-PtetO-FLAG-covR	pTCV-PtetO bearing FLAG CovR variant	a) Digestion of pEX-FLAG-covR with BamHI b) Ligation of the fragment with BamHI-treated pTCV-PtetO
pTCV-PtetO-FLAG-covRD53A	pTCV-PtetO bearing FLAG CovRD53A variant	a) Digestion of pEX-FLAG-covRD53A with BamHI b) Purification of FLAG-covRD53A fragment by agarose gel electrophoresis c) Ligation of the fragment with BamHI-treated pTCV-PtetO
